# MooViE – Engine for single-view visual analysis of multivariate data

**DOI:** 10.1101/2024.04.26.591357

**Authors:** Anton Stratmann, Martin Beyß, Johann F. Jadebeck, Katharina Nöh

## Abstract

**Summary:** Understanding input-output relationships within multivariate datasets is an ubiquitous task in the life and data sciences. For this, visual analysis is indispensable for providing expressive summaries and preparing decision-making. We present the visual analysis approach and software `MooViE`, which is designed to strike the balance between being tailored to the specific data semantic and while being broadly applicable. `MooViE` supports the data exploration process for extracting important information from the data and captures the result in a fresh single-view visualization. `MooViE` is implemented in C++ to facilitate fast access and effective interaction with comprehensive multivariate datasets. We showcase the engine for various application fields, relevant to the life sciences.

**Availability and Implementation:** The source code is available under MIT license at https://jugit.fz-juelich.de/IBG-1/ModSim/MooViE and https://github.com/JuBiotechMooViE, with detailed documentation and usage instructions (https://moovie.readthedocs.io), as well as zenodo-archived releases (https://doi.org/10.5281/zenodo.10997388). Platform independent Docker images are also available (jugit-registry.fz-juelich.de/ibg-1/modsim/moovie/moovie).

**Contact:** Katharina Nöh
