## Supplementary material for "MooViE – Engine for single-view visual analysis of multivariate data": S2_2_table_RED_1.csv

i#6-ARG (0.000000,1.000000)	"i#U-ARG (0.000000	1.000000)"	"i#0-ARG (0.000000	1.000000)"	"i#U-Glyc (0.000000	1.000000)"	"i#1	3-Glyc (0.000000	1.000000)"	"i#2-Glyc (0.000000	1.000000)"	"i#0-Glyc (0.000000	1.000000)"	"o#Φ_D (0.384859	1.018309)"	"o#Φ_$ (10.935876	26071.223700)"	"o#Φ_cover (0.950000	0.990230)"
0.000000	0.800000	0.200000	0.000000	0.000000	0.900000	0.100000	0.849012	15302.086135	0.953125
0.000000	0.900000	0.100000	0.000000	0.000000	0.900000	0.100000	0.851760	15392.194918	0.955078
0.000000	1.000000	0.000000	0.000000	0.000000	0.900000	0.100000	0.856823	15482.303700	0.957031
0.100000	0.800000	0.100000	0.000000	0.000000	0.900000	0.100000	0.848721	15339.856528	0.953125
0.100000	0.900000	0.000000	0.000000	0.000000	0.900000	0.100000	0.851956	15429.965310	0.955078
0.200000	0.800000	0.000000	0.000000	0.000000	0.900000	0.100000	0.848603	15377.626920	0.953125
0.300000	0.700000	0.000000	0.000000	0.000000	0.900000	0.100000	0.845391	15325.288530	0.953125
0.000000	0.000000	1.000000	0.000000	0.000000	1.000000	0.000000	0.987412	16200.135876	0.966797
0.000000	0.100000	0.900000	0.000000	0.000000	1.000000	0.000000	0.985186	16290.244658	0.970703
0.000000	0.200000	0.800000	0.000000	0.000000	1.000000	0.000000	0.987183	16380.353441	0.974609
0.000000	0.300000	0.700000	0.000000	0.000000	1.000000	0.000000	0.989110	16470.462223	0.976562
0.000000	0.400000	0.600000	0.000000	0.000000	1.000000	0.000000	0.992117	16560.571006	0.978516
0.000000	0.500000	0.500000	0.000000	0.000000	1.000000	0.000000	0.992502	16650.679788	0.982422
0.000000	0.600000	0.400000	0.000000	0.000000	1.000000	0.000000	0.997327	16740.788570	0.986328
0.000000	0.700000	0.300000	0.000000	0.000000	1.000000	0.000000	1.001951	16830.897353	0.986328
0.000000	0.800000	0.200000	0.000000	0.000000	1.000000	0.000000	1.004748	16921.006135	0.988281
0.100000	0.000000	0.900000	0.000000	0.000000	1.000000	0.000000	0.984401	16237.906268	0.966797
0.100000	0.100000	0.800000	0.000000	0.000000	1.000000	0.000000	0.983765	16328.015051	0.970703
0.100000	0.200000	0.700000	0.000000	0.000000	1.000000	0.000000	0.983895	16418.123833	0.974609
0.100000	0.300000	0.600000	0.000000	0.000000	1.000000	0.000000	0.987278	16508.232616	0.976562
0.100000	0.400000	0.500000	0.000000	0.000000	1.000000	0.000000	0.989572	16598.341398	0.978516
0.100000	0.500000	0.400000	0.000000	0.000000	1.000000	0.000000	0.992160	16688.450180	0.982422
0.100000	0.600000	0.300000	0.000000	0.000000	1.000000	0.000000	0.995108	16778.558963	0.986328
0.100000	0.700000	0.200000	0.000000	0.000000	1.000000	0.000000	1.001504	16868.667745	0.986328
0.100000	0.800000	0.100000	0.000000	0.000000	1.000000	0.000000	1.004267	16958.776528	0.988281
0.200000	0.000000	0.800000	0.000000	0.000000	1.000000	0.000000	0.981707	16275.676661	0.968750
0.200000	0.100000	0.700000	0.000000	0.000000	1.000000	0.000000	0.982411	16365.785443	0.968750
0.200000	0.200000	0.600000	0.000000	0.000000	1.000000	0.000000	0.982204	16455.894226	0.974609
0.200000	0.300000	0.500000	0.000000	0.000000	1.000000	0.000000	0.986395	16546.003008	0.976562
0.200000	0.400000	0.400000	0.000000	0.000000	1.000000	0.000000	0.989489	16636.111790	0.978516
0.200000	0.500000	0.300000	0.000000	0.000000	1.000000	0.000000	0.990889	16726.220573	0.982422
0.200000	0.600000	0.200000	0.000000	0.000000	1.000000	0.000000	0.994572	16816.329355	0.986328
0.200000	0.700000	0.100000	0.000000	0.000000	1.000000	0.000000	1.001900	16906.438138	0.986328
0.200000	0.800000	0.000000	0.000000	0.000000	1.000000	0.000000	1.005763	16996.546920	0.988281
0.300000	0.000000	0.700000	0.000000	0.000000	1.000000	0.000000	0.981513	16313.447053	0.968750
0.300000	0.100000	0.600000	0.000000	0.000000	1.000000	0.000000	0.980428	16403.555836	0.972656
0.300000	0.200000	0.500000	0.000000	0.000000	1.000000	0.000000	0.981397	16493.664618	0.976562
0.300000	0.300000	0.400000	0.000000	0.000000	1.000000	0.000000	0.986267	16583.773400	0.976562
0.300000	0.400000	0.300000	0.000000	0.000000	1.000000	0.000000	0.988676	16673.882183	0.978516
0.300000	0.500000	0.200000	0.000000	0.000000	1.000000	0.000000	0.991303	16763.990965	0.984375
0.300000	0.600000	0.100000	0.000000	0.000000	1.000000	0.000000	0.996316	16854.099748	0.986328
0.300000	0.700000	0.000000	0.000000	0.000000	1.000000	0.000000	1.002360	16944.208530	0.988281
0.400000	0.000000	0.600000	0.000000	0.000000	1.000000	0.000000	0.980409	16351.217446	0.972656
0.400000	0.100000	0.500000	0.000000	0.000000	1.000000	0.000000	0.981008	16441.326228	0.974609
0.400000	0.200000	0.400000	0.000000	0.000000	1.000000	0.000000	0.982742	16531.435010	0.976562
0.400000	0.300000	0.300000	0.000000	0.000000	1.000000	0.000000	0.987083	16621.543793	0.978516
0.400000	0.400000	0.200000	0.000000	0.000000	1.000000	0.000000	0.989232	16711.652575	0.982422
0.400000	0.500000	0.100000	0.000000	0.000000	1.000000	0.000000	0.993504	16801.761358	0.986328
0.400000	0.600000	0.000000	0.000000	0.000000	1.000000	0.000000	1.000610	16891.870140	0.986328
0.500000	0.000000	0.500000	0.000000	0.000000	1.000000	0.000000	0.981272	16388.987838	0.976562
0.500000	0.100000	0.400000	0.000000	0.000000	1.000000	0.000000	0.981919	16479.096620	0.976562
0.500000	0.200000	0.300000	0.000000	0.000000	1.000000	0.000000	0.986411	16569.205403	0.978516
0.500000	0.300000	0.200000	0.000000	0.000000	1.000000	0.000000	0.988238	16659.314185	0.978516
0.500000	0.400000	0.100000	0.000000	0.000000	1.000000	0.000000	0.991646	16749.422968	0.984375
0.500000	0.500000	0.000000	0.000000	0.000000	1.000000	0.000000	0.997914	16839.531750	0.986328
0.600000	0.000000	0.400000	0.000000	0.000000	1.000000	0.000000	0.984611	16426.758230	0.976562
0.600000	0.100000	0.300000	0.000000	0.000000	1.000000	0.000000	0.987423	16516.867013	0.978516
0.600000	0.200000	0.200000	0.000000	0.000000	1.000000	0.000000	0.987455	16606.975795	0.978516
0.600000	0.300000	0.100000	0.000000	0.000000	1.000000	0.000000	0.990906	16697.084578	0.984375
0.600000	0.400000	0.000000	0.000000	0.000000	1.000000	0.000000	0.995555	16787.193360	0.986328
0.700000	0.000000	0.300000	0.000000	0.000000	1.000000	0.000000	0.988460	16464.528623	0.978516
0.700000	0.100000	0.200000	0.000000	0.000000	1.000000	0.000000	0.987706	16554.637405	0.978516
0.700000	0.200000	0.100000	0.000000	0.000000	1.000000	0.000000	0.991571	16644.746188	0.984375
0.700000	0.300000	0.000000	0.000000	0.000000	1.000000	0.000000	0.995007	16734.854970	0.986328
0.800000	0.000000	0.200000	0.000000	0.000000	1.000000	0.000000	0.992527	16502.299015	0.982422
0.800000	0.100000	0.100000	0.000000	0.000000	1.000000	0.000000	0.994516	16592.407798	0.984375
0.800000	0.200000	0.000000	0.000000	0.000000	1.000000	0.000000	0.996560	16682.516580	0.986328
0.900000	0.000000	0.100000	0.000000	0.000000	1.000000	0.000000	0.996195	16540.069408	0.986328
0.900000	0.100000	0.000000	0.000000	0.000000	1.000000	0.000000	0.999118	16630.178190	0.986328
1.000000	0.000000	0.000000	0.000000	0.000000	1.000000	0.000000	1.000000	16577.839800	0.986328
0.800000	0.000000	0.200000	0.200000	0.400000	0.400000	0.000000	0.898460	20006.299015	0.955078
0.800000	0.100000	0.100000	0.200000	0.400000	0.400000	0.000000	0.896781	20096.407798	0.957031
0.800000	0.200000	0.000000	0.200000	0.400000	0.400000	0.000000	0.896039	20186.516580	0.958984
0.900000	0.000000	0.100000	0.200000	0.400000	0.400000	0.000000	0.897802	20044.069408	0.962891
0.900000	0.100000	0.000000	0.200000	0.400000	0.400000	0.000000	0.899455	20134.178190	0.964844
1.000000	0.000000	0.000000	0.200000	0.400000	0.400000	0.000000	0.903797	20081.839800	0.964844
0.000000	0.000000	1.000000	0.200000	0.500000	0.000000	0.300000	0.908647	15744.375876	0.966797
0.000000	0.100000	0.900000	0.200000	0.500000	0.000000	0.300000	0.912074	15834.484658	0.970703
0.000000	0.200000	0.800000	0.200000	0.500000	0.000000	0.300000	0.912865	15924.593441	0.974609
0.400000	0.100000	0.500000	0.000000	0.100000	0.400000	0.500000	0.917894	9243.726228	0.976562
0.000000	0.300000	0.700000	0.200000	0.500000	0.000000	0.300000	0.923170	16014.702223	0.980469
0.000000	0.400000	0.600000	0.200000	0.500000	0.000000	0.300000	0.894544	16104.811006	0.957031
0.000000	0.500000	0.500000	0.200000	0.500000	0.000000	0.300000	0.893558	16194.919788	0.957031
0.000000	0.600000	0.400000	0.200000	0.500000	0.000000	0.300000	0.893594	16285.028570	0.957031
0.000000	0.700000	0.300000	0.200000	0.500000	0.000000	0.300000	0.896591	16375.137353	0.960938
0.000000	0.800000	0.200000	0.200000	0.500000	0.000000	0.300000	0.896933	16465.246135	0.964844
0.000000	0.900000	0.100000	0.200000	0.500000	0.000000	0.300000	0.902210	16555.354918	0.964844
0.000000	1.000000	0.000000	0.200000	0.500000	0.000000	0.300000	0.905264	16645.463700	0.966797
0.100000	0.000000	0.900000	0.200000	0.500000	0.000000	0.300000	0.911914	15782.146268	0.968750
0.100000	0.100000	0.800000	0.200000	0.500000	0.000000	0.300000	0.912406	15872.255051	0.976562
0.400000	0.200000	0.400000	0.000000	0.100000	0.400000	0.500000	0.917801	9333.835010	0.976562
0.100000	0.200000	0.700000	0.200000	0.500000	0.000000	0.300000	0.889848	15962.363833	0.955078
0.100000	0.300000	0.600000	0.200000	0.500000	0.000000	0.300000	0.891844	16052.472616	0.955078
0.100000	0.400000	0.500000	0.200000	0.500000	0.000000	0.300000	0.892353	16142.581398	0.957031
0.100000	0.500000	0.400000	0.200000	0.500000	0.000000	0.300000	0.895627	16232.690180	0.958984
0.100000	0.600000	0.300000	0.200000	0.500000	0.000000	0.300000	0.895999	16322.798963	0.964844
0.100000	0.700000	0.200000	0.200000	0.500000	0.000000	0.300000	0.901448	16412.907745	0.966797
0.100000	0.800000	0.100000	0.200000	0.500000	0.000000	0.300000	0.904772	16503.016528	0.966797
0.100000	0.900000	0.000000	0.200000	0.500000	0.000000	0.300000	0.910900	16593.125310	0.972656
0.200000	0.000000	0.800000	0.200000	0.500000	0.000000	0.300000	0.912874	15819.916661	0.976562
0.200000	0.100000	0.700000	0.200000	0.500000	0.000000	0.300000	0.890449	15910.025443	0.953125
0.400000	0.300000	0.300000	0.000000	0.100000	0.400000	0.500000	0.890823	9423.943793	0.955078
0.200000	0.200000	0.600000	0.200000	0.500000	0.000000	0.300000	0.891695	16000.134226	0.957031
0.200000	0.300000	0.500000	0.200000	0.500000	0.000000	0.300000	0.895183	16090.243008	0.962891
0.200000	0.400000	0.400000	0.200000	0.500000	0.000000	0.300000	0.896133	16180.351790	0.964844
0.200000	0.500000	0.300000	0.200000	0.500000	0.000000	0.300000	0.901408	16270.460573	0.966797
0.200000	0.600000	0.200000	0.200000	0.500000	0.000000	0.300000	0.907663	16360.569355	0.968750
0.200000	0.700000	0.100000	0.200000	0.500000	0.000000	0.300000	0.910796	16450.678138	0.976562
0.200000	0.800000	0.000000	0.200000	0.500000	0.000000	0.300000	0.890658	16540.786920	0.955078
0.300000	0.000000	0.700000	0.200000	0.500000	0.000000	0.300000	0.890376	15857.687053	0.957031
0.300000	0.100000	0.600000	0.200000	0.500000	0.000000	0.300000	0.893499	15947.795836	0.957031
0.300000	0.200000	0.500000	0.200000	0.500000	0.000000	0.300000	0.894834	16037.904618	0.964844
0.400000	0.400000	0.200000	0.000000	0.100000	0.400000	0.500000	0.899678	9514.052575	0.966797
0.300000	0.300000	0.400000	0.200000	0.500000	0.000000	0.300000	0.903486	16128.013400	0.966797
0.300000	0.400000	0.300000	0.200000	0.500000	0.000000	0.300000	0.910616	16218.122183	0.974609
0.300000	0.500000	0.200000	0.200000	0.500000	0.000000	0.300000	0.891677	16308.230965	0.957031
0.300000	0.600000	0.100000	0.200000	0.500000	0.000000	0.300000	0.893485	16398.339748	0.957031
0.300000	0.700000	0.000000	0.200000	0.500000	0.000000	0.300000	0.894553	16488.448530	0.962891
0.400000	0.000000	0.600000	0.200000	0.500000	0.000000	0.300000	0.897362	15895.457446	0.966797
0.400000	0.100000	0.500000	0.200000	0.500000	0.000000	0.300000	0.902589	15985.566228	0.966797
0.400000	0.200000	0.400000	0.200000	0.500000	0.000000	0.300000	0.908950	16075.675010	0.972656
0.400000	0.300000	0.300000	0.200000	0.500000	0.000000	0.300000	0.895202	16165.783793	0.960938
0.400000	0.400000	0.200000	0.200000	0.500000	0.000000	0.300000	0.894850	16255.892575	0.962891
0.400000	0.500000	0.100000	0.000000	0.100000	0.400000	0.500000	0.897128	9604.161358	0.966797
0.400000	0.500000	0.100000	0.200000	0.500000	0.000000	0.300000	0.902148	16346.001358	0.966797
0.400000	0.600000	0.000000	0.200000	0.500000	0.000000	0.300000	0.908377	16436.110140	0.972656
0.500000	0.000000	0.500000	0.200000	0.500000	0.000000	0.300000	0.895499	15933.227838	0.964844
0.500000	0.100000	0.400000	0.200000	0.500000	0.000000	0.300000	0.899209	16023.336620	0.966797
0.500000	0.200000	0.300000	0.200000	0.500000	0.000000	0.300000	0.902203	16113.445403	0.966797
0.500000	0.300000	0.200000	0.200000	0.500000	0.000000	0.300000	0.908130	16203.554185	0.972656
0.500000	0.400000	0.100000	0.200000	0.500000	0.000000	0.300000	0.901104	16293.662968	0.966797
0.500000	0.500000	0.000000	0.200000	0.500000	0.000000	0.300000	0.903595	16383.771750	0.966797
0.600000	0.000000	0.400000	0.200000	0.500000	0.000000	0.300000	0.908706	15970.998230	0.972656
0.600000	0.100000	0.300000	0.200000	0.500000	0.000000	0.300000	0.907879	16061.107013	0.968750
0.400000	0.600000	0.000000	0.000000	0.100000	0.400000	0.500000	0.910305	9694.270140	0.976562
0.600000	0.200000	0.200000	0.200000	0.500000	0.000000	0.300000	0.915235	16151.215795	0.976562
0.200000	0.600000	0.200000	0.000000	0.100000	0.500000	0.400000	0.837098	11237.649355	0.953125
0.100000	0.400000	0.500000	0.200000	0.800000	0.000000	0.000000	0.841419	23690.341398	0.955078
0.200000	0.700000	0.100000	0.000000	0.100000	0.500000	0.400000	0.837044	11327.758138	0.953125
0.300000	0.300000	0.400000	0.200000	0.800000	0.000000	0.000000	0.832652	23675.773400	0.953125
1.000000	0.000000	0.000000	0.200000	0.800000	0.000000	0.000000	0.833365	23669.839800	0.951172
0.000000	0.600000	0.400000	0.300000	0.400000	0.300000	0.000000	0.841176	20202.788570	0.955078
0.000000	0.700000	0.300000	0.300000	0.400000	0.300000	0.000000	0.836814	20292.897353	0.953125
0.000000	0.000000	1.000000	0.300000	0.500000	0.000000	0.200000	0.869001	17321.295876	0.953125
0.000000	0.100000	0.900000	0.300000	0.500000	0.000000	0.200000	0.866960	17411.404658	0.953125
0.800000	0.000000	0.200000	0.300000	0.500000	0.000000	0.200000	0.922756	17623.459015	0.980469
0.800000	0.100000	0.100000	0.300000	0.500000	0.000000	0.200000	0.917174	17713.567798	0.976562
0.800000	0.200000	0.000000	0.300000	0.500000	0.000000	0.200000	0.912935	17803.676580	0.974609
0.900000	0.000000	0.100000	0.300000	0.500000	0.000000	0.200000	0.912148	17661.229408	0.970703
0.900000	0.100000	0.000000	0.300000	0.500000	0.000000	0.200000	0.908111	17751.338190	0.966797
1.000000	0.000000	0.000000	0.300000	0.500000	0.000000	0.200000	0.903706	17698.999800	0.964844
0.000000	0.000000	1.000000	0.300000	0.500000	0.100000	0.100000	0.899424	18940.215876	0.964844
0.000000	0.100000	0.900000	0.300000	0.500000	0.100000	0.100000	0.897922	19030.324658	0.962891
0.000000	0.200000	0.800000	0.300000	0.500000	0.100000	0.100000	0.895852	19120.433441	0.958984
0.400000	0.100000	0.500000	0.000000	0.100000	0.800000	0.100000	0.896778	15719.406228	0.957031
0.000000	0.300000	0.700000	0.300000	0.500000	0.100000	0.100000	0.898599	19210.542223	0.955078
0.000000	0.400000	0.600000	0.300000	0.500000	0.100000	0.100000	0.914766	19300.651006	0.976562
0.000000	0.500000	0.500000	0.300000	0.500000	0.100000	0.100000	0.912996	19390.759788	0.972656
0.000000	0.600000	0.400000	0.300000	0.500000	0.100000	0.100000	0.907016	19480.868570	0.968750
0.000000	0.700000	0.300000	0.300000	0.500000	0.100000	0.100000	0.903625	19570.977353	0.964844
0.000000	0.800000	0.200000	0.300000	0.500000	0.100000	0.100000	0.900389	19661.086135	0.964844
0.000000	0.900000	0.100000	0.300000	0.500000	0.100000	0.100000	0.897589	19751.194918	0.962891
0.000000	1.000000	0.000000	0.300000	0.500000	0.100000	0.100000	0.896896	19841.303700	0.960938
0.100000	0.000000	0.900000	0.300000	0.500000	0.100000	0.100000	0.895410	18977.986268	0.957031
0.100000	0.100000	0.800000	0.300000	0.500000	0.100000	0.100000	0.894946	19068.095051	0.957031
0.400000	0.200000	0.400000	0.000000	0.100000	0.800000	0.100000	0.896778	15809.515010	0.955078
0.100000	0.200000	0.700000	0.300000	0.500000	0.100000	0.100000	0.907623	19158.203833	0.968750
0.100000	0.300000	0.600000	0.300000	0.500000	0.100000	0.100000	0.904646	19248.312616	0.966797
0.100000	0.400000	0.500000	0.300000	0.500000	0.100000	0.100000	0.902862	19338.421398	0.964844
0.100000	0.500000	0.400000	0.300000	0.500000	0.100000	0.100000	0.897338	19428.530180	0.964844
0.100000	0.600000	0.300000	0.300000	0.500000	0.100000	0.100000	0.896866	19518.638963	0.960938
0.100000	0.700000	0.200000	0.300000	0.500000	0.100000	0.100000	0.894397	19608.747745	0.957031
0.100000	0.800000	0.100000	0.300000	0.500000	0.100000	0.100000	0.893432	19698.856528	0.957031
0.100000	0.900000	0.000000	0.300000	0.500000	0.100000	0.100000	0.893378	19788.965310	0.957031
0.200000	0.000000	0.800000	0.300000	0.500000	0.100000	0.100000	0.896062	19015.756661	0.955078
0.200000	0.100000	0.700000	0.300000	0.500000	0.100000	0.100000	0.904697	19105.865443	0.964844
0.400000	0.300000	0.300000	0.000000	0.100000	0.800000	0.100000	0.898530	15899.623793	0.964844
0.200000	0.200000	0.600000	0.300000	0.500000	0.100000	0.100000	0.897345	19195.974226	0.962891
0.200000	0.300000	0.500000	0.300000	0.500000	0.100000	0.100000	0.893752	19286.083008	0.958984
0.200000	0.400000	0.400000	0.300000	0.500000	0.100000	0.100000	0.893222	19376.191790	0.957031
0.200000	0.500000	0.300000	0.300000	0.500000	0.100000	0.100000	0.891849	19466.300573	0.957031
0.200000	0.600000	0.200000	0.300000	0.500000	0.100000	0.100000	0.892425	19556.409355	0.957031
0.200000	0.700000	0.100000	0.300000	0.500000	0.100000	0.100000	0.895354	19646.518138	0.955078
0.200000	0.800000	0.000000	0.300000	0.500000	0.100000	0.100000	0.898776	19736.626920	0.964844
0.300000	0.000000	0.700000	0.300000	0.500000	0.100000	0.100000	0.897233	19053.527053	0.958984
0.300000	0.100000	0.600000	0.300000	0.500000	0.100000	0.100000	0.893784	19143.635836	0.957031
0.300000	0.200000	0.500000	0.300000	0.500000	0.100000	0.100000	0.892255	19233.744618	0.957031
0.400000	0.400000	0.200000	0.000000	0.100000	0.800000	0.100000	0.891163	15989.732575	0.955078
0.300000	0.300000	0.400000	0.300000	0.500000	0.100000	0.100000	0.891857	19323.853400	0.957031
0.300000	0.400000	0.300000	0.300000	0.500000	0.100000	0.100000	0.895316	19413.962183	0.955078
0.300000	0.500000	0.200000	0.300000	0.500000	0.100000	0.100000	0.896848	19504.070965	0.957031
0.300000	0.600000	0.100000	0.300000	0.500000	0.100000	0.100000	0.894240	19594.179748	0.957031
0.300000	0.700000	0.000000	0.300000	0.500000	0.100000	0.100000	0.892916	19684.288530	0.955078
0.400000	0.000000	0.600000	0.300000	0.500000	0.100000	0.100000	0.890612	19091.297446	0.955078
0.400000	0.100000	0.500000	0.300000	0.500000	0.100000	0.100000	0.891891	19181.406228	0.955078
0.400000	0.200000	0.400000	0.300000	0.500000	0.100000	0.100000	0.895597	19271.515010	0.955078
0.400000	0.300000	0.300000	0.300000	0.500000	0.100000	0.100000	0.895122	19361.623793	0.957031
0.400000	0.400000	0.200000	0.300000	0.500000	0.100000	0.100000	0.892314	19451.732575	0.953125
0.400000	0.500000	0.100000	0.000000	0.100000	0.800000	0.100000	0.890221	16079.841358	0.955078
0.400000	0.500000	0.100000	0.300000	0.500000	0.100000	0.100000	0.892295	19541.841358	0.957031
0.400000	0.600000	0.000000	0.300000	0.500000	0.100000	0.100000	0.896347	19631.950140	0.957031
0.500000	0.000000	0.500000	0.300000	0.500000	0.100000	0.100000	0.892827	19129.067838	0.953125
0.500000	0.100000	0.400000	0.300000	0.500000	0.100000	0.100000	0.889906	19219.176620	0.955078
0.500000	0.200000	0.300000	0.300000	0.500000	0.100000	0.100000	0.893864	19309.285403	0.957031
0.500000	0.300000	0.200000	0.300000	0.500000	0.100000	0.100000	0.896972	19399.394185	0.957031
0.500000	0.400000	0.100000	0.300000	0.500000	0.100000	0.100000	0.890263	19489.502968	0.955078
0.500000	0.500000	0.000000	0.300000	0.500000	0.100000	0.100000	0.895813	19579.611750	0.957031
0.600000	0.000000	0.400000	0.300000	0.500000	0.100000	0.100000	0.898269	19166.838230	0.958984
0.600000	0.100000	0.300000	0.300000	0.500000	0.100000	0.100000	0.897866	19256.947013	0.957031
0.400000	0.600000	0.000000	0.000000	0.100000	0.800000	0.100000	0.899634	16169.950140	0.958984
0.600000	0.200000	0.200000	0.300000	0.500000	0.100000	0.100000	0.901711	19347.055795	0.958984
0.700000	0.000000	0.300000	0.300000	0.500000	0.100000	0.100000	1.004638	19204.608623	0.988281
0.700000	0.100000	0.200000	0.300000	0.500000	0.100000	0.100000	1.001840	19294.717405	0.986328
0.700000	0.200000	0.100000	0.300000	0.500000	0.100000	0.100000	0.997073	19384.826188	0.986328
0.700000	0.300000	0.000000	0.300000	0.500000	0.100000	0.100000	0.993022	19474.934970	0.982422
0.800000	0.000000	0.200000	0.300000	0.500000	0.100000	0.100000	0.992173	19242.379015	0.978516
0.800000	0.100000	0.100000	0.300000	0.500000	0.100000	0.100000	0.989186	19332.487798	0.976562
0.800000	0.200000	0.000000	0.300000	0.500000	0.100000	0.100000	0.987387	19422.596580	0.974609
0.500000	0.000000	0.500000	0.000000	0.100000	0.800000	0.100000	0.985087	15667.067838	0.970703
0.900000	0.000000	0.100000	0.300000	0.500000	0.100000	0.100000	0.987245	19280.149408	0.966797
0.900000	0.100000	0.000000	0.300000	0.500000	0.100000	0.100000	1.007880	19370.258190	0.988281
1.000000	0.000000	0.000000	0.300000	0.500000	0.100000	0.100000	1.004336	19317.919800	0.988281
0.000000	0.000000	1.000000	0.300000	0.500000	0.200000	0.000000	0.998228	20559.135876	0.986328
0.000000	0.100000	0.900000	0.300000	0.500000	0.200000	0.000000	0.993591	20649.244658	0.984375
0.000000	0.200000	0.800000	0.300000	0.500000	0.200000	0.000000	0.991532	20739.353441	0.978516
0.000000	0.300000	0.700000	0.300000	0.500000	0.200000	0.000000	0.989484	20829.462223	0.978516
0.000000	0.400000	0.600000	0.300000	0.500000	0.200000	0.000000	0.987915	20919.571006	0.974609
0.000000	0.500000	0.500000	0.300000	0.500000	0.200000	0.000000	0.984070	21009.679788	0.974609
0.000000	0.600000	0.400000	0.300000	0.500000	0.200000	0.000000	0.984885	21099.788570	0.968750
0.500000	0.100000	0.400000	0.000000	0.100000	0.800000	0.100000	0.986380	15757.176620	0.966797
0.000000	0.700000	0.300000	0.300000	0.500000	0.200000	0.000000	1.001569	21189.897353	0.986328
0.000000	0.800000	0.200000	0.300000	0.500000	0.200000	0.000000	0.994483	21280.006135	0.986328
0.000000	0.900000	0.100000	0.300000	0.500000	0.200000	0.000000	0.991877	21370.114918	0.980469
0.000000	1.000000	0.000000	0.300000	0.500000	0.200000	0.000000	0.990572	21460.223700	0.978516
0.100000	0.000000	0.900000	0.300000	0.500000	0.200000	0.000000	0.987429	20596.906268	0.978516
0.100000	0.100000	0.800000	0.300000	0.500000	0.200000	0.000000	0.985835	20687.015051	0.974609
0.100000	0.200000	0.700000	0.300000	0.500000	0.200000	0.000000	0.984005	20777.123833	0.970703
0.100000	0.300000	0.600000	0.300000	0.500000	0.200000	0.000000	0.984026	20867.232616	0.968750
0.100000	0.400000	0.500000	0.300000	0.500000	0.200000	0.000000	0.986158	20957.341398	0.966797
0.100000	0.500000	0.400000	0.300000	0.500000	0.200000	0.000000	0.993788	21047.450180	0.982422
0.500000	0.200000	0.300000	0.000000	0.100000	0.800000	0.100000	0.991850	15847.285403	0.978516
0.100000	0.600000	0.300000	0.300000	0.500000	0.200000	0.000000	0.989797	21137.558963	0.978516
0.100000	0.700000	0.200000	0.300000	0.500000	0.200000	0.000000	0.986857	21227.667745	0.976562
0.100000	0.800000	0.100000	0.300000	0.500000	0.200000	0.000000	0.983761	21317.776528	0.974609
0.100000	0.900000	0.000000	0.300000	0.500000	0.200000	0.000000	0.983085	21407.885310	0.970703
0.200000	0.000000	0.800000	0.300000	0.500000	0.200000	0.000000	0.983684	20634.676661	0.966797
0.200000	0.100000	0.700000	0.300000	0.500000	0.200000	0.000000	0.986303	20724.785443	0.966797
0.200000	0.200000	0.600000	0.300000	0.500000	0.200000	0.000000	0.992645	20814.894226	0.978516
0.200000	0.300000	0.500000	0.300000	0.500000	0.200000	0.000000	0.988921	20905.003008	0.976562
0.200000	0.400000	0.400000	0.300000	0.500000	0.200000	0.000000	0.983818	20995.111790	0.976562
0.200000	0.500000	0.300000	0.300000	0.500000	0.200000	0.000000	0.982730	21085.220573	0.972656
0.500000	0.300000	0.200000	0.000000	0.100000	0.800000	0.100000	0.983163	15937.394185	0.970703
0.200000	0.600000	0.200000	0.300000	0.500000	0.200000	0.000000	0.983718	21175.329355	0.966797
0.200000	0.700000	0.100000	0.300000	0.500000	0.200000	0.000000	0.986664	21265.438138	0.966797
0.200000	0.800000	0.000000	0.300000	0.500000	0.200000	0.000000	0.986808	21355.546920	0.976562
0.300000	0.000000	0.700000	0.300000	0.500000	0.200000	0.000000	0.983520	20672.447053	0.976562
0.300000	0.100000	0.600000	0.300000	0.500000	0.200000	0.000000	0.983545	20762.555836	0.970703
0.300000	0.200000	0.500000	0.300000	0.500000	0.200000	0.000000	0.983566	20852.664618	0.968750
0.300000	0.300000	0.400000	0.300000	0.500000	0.200000	0.000000	0.983839	20942.773400	0.966797
0.300000	0.400000	0.300000	0.300000	0.500000	0.200000	0.000000	0.986872	21032.882183	0.966797
0.300000	0.500000	0.200000	0.300000	0.500000	0.200000	0.000000	0.984974	21122.990965	0.974609
0.300000	0.600000	0.100000	0.300000	0.500000	0.200000	0.000000	0.983858	21213.099748	0.970703
0.500000	0.400000	0.100000	0.000000	0.100000	0.800000	0.100000	0.983369	16027.502968	0.968750
0.300000	0.700000	0.000000	0.300000	0.500000	0.200000	0.000000	0.984238	21303.208530	0.966797
0.400000	0.000000	0.600000	0.300000	0.500000	0.200000	0.000000	0.986045	20710.217446	0.968750
0.400000	0.100000	0.500000	0.300000	0.500000	0.200000	0.000000	0.984786	20800.326228	0.968750
0.400000	0.200000	0.400000	0.300000	0.500000	0.200000	0.000000	0.983092	20890.435010	0.968750
0.400000	0.300000	0.300000	0.300000	0.500000	0.200000	0.000000	0.984857	20980.543793	0.966797
0.400000	0.400000	0.200000	0.300000	0.500000	0.200000	0.000000	0.986504	21070.652575	0.968750
0.400000	0.500000	0.100000	0.300000	0.500000	0.200000	0.000000	0.985330	21160.761358	0.968750
0.400000	0.600000	0.000000	0.300000	0.500000	0.200000	0.000000	0.985719	21250.870140	0.966797
0.500000	0.000000	0.500000	0.300000	0.500000	0.200000	0.000000	0.988304	20747.987838	0.968750
0.500000	0.100000	0.400000	0.300000	0.500000	0.200000	0.000000	0.986431	20838.096620	0.968750
0.500000	0.500000	0.000000	0.000000	0.100000	0.800000	0.100000	0.990855	16117.611750	0.968750
0.500000	0.200000	0.300000	0.300000	0.500000	0.200000	0.000000	0.992254	20928.205403	0.970703
0.400000	0.100000	0.500000	0.000000	0.100000	0.900000	0.000000	0.867281	17338.326228	0.953125
0.000000	0.300000	0.700000	0.400000	0.000000	0.600000	0.000000	0.869472	16302.462223	0.953125
0.400000	0.200000	0.400000	0.000000	0.100000	0.900000	0.000000	0.867053	17428.435010	0.953125
0.200000	0.000000	0.800000	0.400000	0.000000	0.600000	0.000000	0.864533	16107.676661	0.951172
0.600000	0.200000	0.200000	0.400000	0.000000	0.600000	0.000000	0.864804	16438.975795	0.951172
0.600000	0.300000	0.100000	0.500000	0.400000	0.000000	0.100000	0.857521	18456.164578	0.957031
0.600000	0.400000	0.000000	0.500000	0.400000	0.000000	0.100000	0.851556	18546.273360	0.955078
0.700000	0.000000	0.300000	0.500000	0.400000	0.000000	0.100000	0.849414	18223.608623	0.953125
0.700000	0.100000	0.200000	0.500000	0.400000	0.000000	0.100000	0.846140	18313.717405	0.951172
0.900000	0.100000	0.000000	0.500000	0.400000	0.000000	0.100000	0.850470	18389.258190	0.953125
1.000000	0.000000	0.000000	0.500000	0.400000	0.000000	0.100000	0.846336	18336.919800	0.951172
0.000000	0.000000	1.000000	0.500000	0.400000	0.100000	0.000000	0.842311	19578.135876	0.951172
