## Supplementary material for "MooViE – Engine for single-view visual analysis of multivariate data": S2_2_table_RED_4.csv

i#U-Glyc (0.000000,1.000000)	"i#1	3-Glyc (0.000000	1.000000)"	"i#2-Glyc (0.000000	1.000000)"	"i#0-Glyc (0.000000	1.000000)"	"o#Φ_D (0.860000	1.020000)"	"o#Φ_$ (15500.000000	17000.000000)"	"o#Φ_cover (0.950000	0.990230)"
0.000000	0.000000	1.000000	0.000000	0.987412	16200.135876	0.966797
0.000000	0.000000	1.000000	0.000000	0.985186	16290.244658	0.970703
0.000000	0.000000	1.000000	0.000000	0.987183	16380.353441	0.974609
0.000000	0.000000	1.000000	0.000000	0.989110	16470.462223	0.976562
0.000000	0.000000	1.000000	0.000000	0.992117	16560.571006	0.978516
0.000000	0.000000	1.000000	0.000000	0.992502	16650.679788	0.982422
0.000000	0.000000	1.000000	0.000000	0.997327	16740.788570	0.986328
0.000000	0.000000	1.000000	0.000000	1.001951	16830.897353	0.986328
0.000000	0.000000	1.000000	0.000000	1.004748	16921.006135	0.988281
0.000000	0.000000	1.000000	0.000000	0.984401	16237.906268	0.966797
0.000000	0.000000	1.000000	0.000000	0.983765	16328.015051	0.970703
0.000000	0.000000	1.000000	0.000000	0.983895	16418.123833	0.974609
0.000000	0.000000	1.000000	0.000000	0.987278	16508.232616	0.976562
0.000000	0.000000	1.000000	0.000000	0.989572	16598.341398	0.978516
0.000000	0.000000	1.000000	0.000000	0.992160	16688.450180	0.982422
0.000000	0.000000	1.000000	0.000000	0.995108	16778.558963	0.986328
0.000000	0.000000	1.000000	0.000000	1.001504	16868.667745	0.986328
0.000000	0.000000	1.000000	0.000000	1.004267	16958.776528	0.988281
0.000000	0.000000	1.000000	0.000000	0.981707	16275.676661	0.968750
0.000000	0.000000	1.000000	0.000000	0.982411	16365.785443	0.968750
0.000000	0.000000	1.000000	0.000000	0.982204	16455.894226	0.974609
0.000000	0.000000	1.000000	0.000000	0.986395	16546.003008	0.976562
0.000000	0.000000	1.000000	0.000000	0.989489	16636.111790	0.978516
0.000000	0.000000	1.000000	0.000000	0.990889	16726.220573	0.982422
0.000000	0.000000	1.000000	0.000000	0.994572	16816.329355	0.986328
0.000000	0.000000	1.000000	0.000000	1.001900	16906.438138	0.986328
0.000000	0.000000	1.000000	0.000000	1.005763	16996.546920	0.988281
0.000000	0.000000	1.000000	0.000000	0.981513	16313.447053	0.968750
0.000000	0.000000	1.000000	0.000000	0.980428	16403.555836	0.972656
0.000000	0.000000	1.000000	0.000000	0.981397	16493.664618	0.976562
0.000000	0.000000	1.000000	0.000000	0.986267	16583.773400	0.976562
0.000000	0.000000	1.000000	0.000000	0.988676	16673.882183	0.978516
0.000000	0.000000	1.000000	0.000000	0.991303	16763.990965	0.984375
0.000000	0.000000	1.000000	0.000000	0.996316	16854.099748	0.986328
0.000000	0.000000	1.000000	0.000000	1.002360	16944.208530	0.988281
0.000000	0.000000	1.000000	0.000000	0.980409	16351.217446	0.972656
0.000000	0.000000	1.000000	0.000000	0.981008	16441.326228	0.974609
0.000000	0.000000	1.000000	0.000000	0.982742	16531.435010	0.976562
0.000000	0.000000	1.000000	0.000000	0.987083	16621.543793	0.978516
0.000000	0.000000	1.000000	0.000000	0.989232	16711.652575	0.982422
0.000000	0.000000	1.000000	0.000000	0.993504	16801.761358	0.986328
0.000000	0.000000	1.000000	0.000000	1.000610	16891.870140	0.986328
0.000000	0.000000	1.000000	0.000000	0.981272	16388.987838	0.976562
0.000000	0.000000	1.000000	0.000000	0.981919	16479.096620	0.976562
0.000000	0.000000	1.000000	0.000000	0.986411	16569.205403	0.978516
0.000000	0.000000	1.000000	0.000000	0.988238	16659.314185	0.978516
0.000000	0.000000	1.000000	0.000000	0.991646	16749.422968	0.984375
0.000000	0.000000	1.000000	0.000000	0.997914	16839.531750	0.986328
0.000000	0.000000	1.000000	0.000000	0.984611	16426.758230	0.976562
0.000000	0.000000	1.000000	0.000000	0.987423	16516.867013	0.978516
0.000000	0.000000	1.000000	0.000000	0.987455	16606.975795	0.978516
0.000000	0.000000	1.000000	0.000000	0.990906	16697.084578	0.984375
0.000000	0.000000	1.000000	0.000000	0.995555	16787.193360	0.986328
0.000000	0.000000	1.000000	0.000000	0.988460	16464.528623	0.978516
0.000000	0.000000	1.000000	0.000000	0.987706	16554.637405	0.978516
0.000000	0.000000	1.000000	0.000000	0.991571	16644.746188	0.984375
0.000000	0.000000	1.000000	0.000000	0.995007	16734.854970	0.986328
0.000000	0.000000	1.000000	0.000000	0.992527	16502.299015	0.982422
0.000000	0.000000	1.000000	0.000000	0.994516	16592.407798	0.984375
0.000000	0.000000	1.000000	0.000000	0.996560	16682.516580	0.986328
0.000000	0.000000	1.000000	0.000000	0.996195	16540.069408	0.986328
0.000000	0.000000	1.000000	0.000000	0.999118	16630.178190	0.986328
0.000000	0.000000	1.000000	0.000000	1.000000	16577.839800	0.986328
0.200000	0.500000	0.000000	0.300000	0.908647	15744.375876	0.966797
0.200000	0.500000	0.000000	0.300000	0.912074	15834.484658	0.970703
0.200000	0.500000	0.000000	0.300000	0.912865	15924.593441	0.974609
0.200000	0.500000	0.000000	0.300000	0.923170	16014.702223	0.980469
0.200000	0.500000	0.000000	0.300000	0.894544	16104.811006	0.957031
0.200000	0.500000	0.000000	0.300000	0.893558	16194.919788	0.957031
0.200000	0.500000	0.000000	0.300000	0.893594	16285.028570	0.957031
0.200000	0.500000	0.000000	0.300000	0.896591	16375.137353	0.960938
0.200000	0.500000	0.000000	0.300000	0.896933	16465.246135	0.964844
0.200000	0.500000	0.000000	0.300000	0.902210	16555.354918	0.964844
0.200000	0.500000	0.000000	0.300000	0.905264	16645.463700	0.966797
0.200000	0.500000	0.000000	0.300000	0.911914	15782.146268	0.968750
0.200000	0.500000	0.000000	0.300000	0.912406	15872.255051	0.976562
0.200000	0.500000	0.000000	0.300000	0.889848	15962.363833	0.955078
0.200000	0.500000	0.000000	0.300000	0.891844	16052.472616	0.955078
0.200000	0.500000	0.000000	0.300000	0.892353	16142.581398	0.957031
0.200000	0.500000	0.000000	0.300000	0.895627	16232.690180	0.958984
0.200000	0.500000	0.000000	0.300000	0.895999	16322.798963	0.964844
0.200000	0.500000	0.000000	0.300000	0.901448	16412.907745	0.966797
0.200000	0.500000	0.000000	0.300000	0.904772	16503.016528	0.966797
0.200000	0.500000	0.000000	0.300000	0.910900	16593.125310	0.972656
0.200000	0.500000	0.000000	0.300000	0.912874	15819.916661	0.976562
0.200000	0.500000	0.000000	0.300000	0.890449	15910.025443	0.953125
0.200000	0.500000	0.000000	0.300000	0.891695	16000.134226	0.957031
0.200000	0.500000	0.000000	0.300000	0.895183	16090.243008	0.962891
0.200000	0.500000	0.000000	0.300000	0.896133	16180.351790	0.964844
0.200000	0.500000	0.000000	0.300000	0.901408	16270.460573	0.966797
0.200000	0.500000	0.000000	0.300000	0.907663	16360.569355	0.968750
0.200000	0.500000	0.000000	0.300000	0.910796	16450.678138	0.976562
0.200000	0.500000	0.000000	0.300000	0.890658	16540.786920	0.955078
0.200000	0.500000	0.000000	0.300000	0.890376	15857.687053	0.957031
0.200000	0.500000	0.000000	0.300000	0.893499	15947.795836	0.957031
0.200000	0.500000	0.000000	0.300000	0.894834	16037.904618	0.964844
0.200000	0.500000	0.000000	0.300000	0.903486	16128.013400	0.966797
0.200000	0.500000	0.000000	0.300000	0.910616	16218.122183	0.974609
0.200000	0.500000	0.000000	0.300000	0.891677	16308.230965	0.957031
0.200000	0.500000	0.000000	0.300000	0.893485	16398.339748	0.957031
0.200000	0.500000	0.000000	0.300000	0.894553	16488.448530	0.962891
0.200000	0.500000	0.000000	0.300000	0.897362	15895.457446	0.966797
0.200000	0.500000	0.000000	0.300000	0.902589	15985.566228	0.966797
0.200000	0.500000	0.000000	0.300000	0.908950	16075.675010	0.972656
0.200000	0.500000	0.000000	0.300000	0.895202	16165.783793	0.960938
0.200000	0.500000	0.000000	0.300000	0.894850	16255.892575	0.962891
0.200000	0.500000	0.000000	0.300000	0.902148	16346.001358	0.966797
0.200000	0.500000	0.000000	0.300000	0.908377	16436.110140	0.972656
0.200000	0.500000	0.000000	0.300000	0.895499	15933.227838	0.964844
0.200000	0.500000	0.000000	0.300000	0.899209	16023.336620	0.966797
0.200000	0.500000	0.000000	0.300000	0.902203	16113.445403	0.966797
0.200000	0.500000	0.000000	0.300000	0.908130	16203.554185	0.972656
0.200000	0.500000	0.000000	0.300000	0.901104	16293.662968	0.966797
0.200000	0.500000	0.000000	0.300000	0.903595	16383.771750	0.966797
0.200000	0.500000	0.000000	0.300000	0.908706	15970.998230	0.972656
0.200000	0.500000	0.000000	0.300000	0.907879	16061.107013	0.968750
0.200000	0.500000	0.000000	0.300000	0.915235	16151.215795	0.976562
0.000000	0.100000	0.800000	0.100000	0.896778	15719.406228	0.957031
0.000000	0.100000	0.800000	0.100000	0.896778	15809.515010	0.955078
0.000000	0.100000	0.800000	0.100000	0.898530	15899.623793	0.964844
0.000000	0.100000	0.800000	0.100000	0.891163	15989.732575	0.955078
0.000000	0.100000	0.800000	0.100000	0.890221	16079.841358	0.955078
0.000000	0.100000	0.800000	0.100000	0.899634	16169.950140	0.958984
0.000000	0.100000	0.800000	0.100000	0.985087	15667.067838	0.970703
0.000000	0.100000	0.800000	0.100000	0.986380	15757.176620	0.966797
0.000000	0.100000	0.800000	0.100000	0.991850	15847.285403	0.978516
0.000000	0.100000	0.800000	0.100000	0.983163	15937.394185	0.970703
0.000000	0.100000	0.800000	0.100000	0.983369	16027.502968	0.968750
0.000000	0.100000	0.800000	0.100000	0.990855	16117.611750	0.968750
0.400000	0.000000	0.600000	0.000000	0.869472	16302.462223	0.953125
0.400000	0.000000	0.600000	0.000000	0.864533	16107.676661	0.951172
0.400000	0.000000	0.600000	0.000000	0.864804	16438.975795	0.951172
