## Supplementary material for "MooViE – Engine for single-view visual analysis of multivariate data": S3_1_table_DTLZ7.csv

i#x1(0, 1)	i#x2(0, 1)	i#x3(0, 1)	i#x4(0, 1)	o#f1(0.0, 1.0)	o#f2(0.0, 1.0)	o#f3(2.6, 6.2)
0.0	0.13195675103786564	0.0003501041748450815	3.0203283587828807e-06	0.0	0.13195675103786564	5.747851687534596
0.7493253293675836	0.8973492131265808	1.375751054543769e-06	0.00028405495440257124	0.7493253293675836	0.8973492131265808	3.0917854378889293
0.0006595708846306447	3.02239187651059e-10	0.010965739858854961	8.046146267491551e-08	0.0006595708846306447	3.02239187651059e-10	6.147374903067307
0.8595130590610441	0.8603393763028918	1.4515169605585495e-07	6.075998558712224e-07	0.8595130590610441	0.8603393763028918	2.6140540286912435
0.6963411433285509	6.314100195627296e-11	0.0041952504006391965	8.794483935882355e-08	0.6963411433285509	6.314100195627296e-11	5.168075386752893
0.9131825813838228	0.6873756840856144	5.532755175966977e-10	0.0027724563313874066	0.9131825813838228	0.6873756840856144	3.6369905910565814
0.0	0.607859085895904	0.000347087861769634	3.0203283587828807e-06	0.0	0.607859085895904	5.716786261085095
0.633938381346443	0.7051663111664984	2.5848132345899523e-06	1.8869879754887482e-06	0.633938381346443	0.7051663111664984	4.603119975875805
0.32881041904861175	0.6615505058013443	5.532755175966977e-10	0.0027724563313874066	0.32881041904861175	0.6615505058013443	5.0649418662063335
0.14586789431972957	0.30813241362153043	5.561320609262956e-06	6.150350676331729e-05	0.14586789431972957	0.30813241362153043	5.331331402610888
0.16129759771074254	0.22743753120639632	1.0093826520594018e-06	1.414423009161188e-05	0.16129759771074254	0.22743753120639632	5.259236905346509
0.040813679630136615	0.1173819477993015	0.004799015967929891	3.992275954003391e-08	0.040813679630136615	0.1173819477993015	5.786331592153977
0.6431345750600721	0.829838438051286	4.3476550045393564e-06	8.781929968959556e-06	0.6431345750600721	0.829838438051286	3.8392868782006104
0.0006595708846306447	0.016753040972505916	0.010965739858854961	3.7161406245641475e-08	0.0006595708846306447	0.016753040972505916	6.12798705566172
0.6998918957197262	0.8719880428837073	4.6938846883226514e-07	4.255937803390085e-08	0.6998918957197262	0.8719880428837073	3.397768100384541
0.8120655288034563	0.8469184934098206	3.229697712013308e-05	0.00016341615428187693	0.8120655288034563	0.8469184934098206	2.7078655943337857
0.7226571273241235	0.09636396351942311	8.210563617708195e-07	0.017406961799447493	0.7226571273241235	0.09636396351942311	4.976119553153037
0.01986452766164959	0.14548418621347972	3.228011194346056e-05	1.7226528478745575e-06	0.01986452766164959	0.14548418621347972	5.688818419491605
0.6945264182385147	0.2980263299589005	1.1360366212090573e-05	0.004095124297493183	0.6945264182385147	0.2980263299589005	4.785258543779558
0.2671180374740664	0.6352327624826177	4.977344958522129e-05	7.630431791312736e-05	0.2671180374740664	0.6352327624826177	5.128715613515463
0.1253969369850142	0.2635639724534039	2.0494116297200627e-07	5.045022717411113e-06	0.1253969369850142	0.2635639724534039	5.333992445094153
0.8895941942115855	0.18932023436902684	6.018870645224294e-08	6.614105020125193e-06	0.8895941942115855	0.18932023436902684	3.9687166387711765
0.07331360018668398	0.30347713536552495	1.0830385666990339e-05	1.649819633847732e-07	0.07331360018668398	0.30347713536552495	5.492363988944653
0.8225593771495286	0.6687240271181132	6.28936896569368e-06	0.008614377149736278	0.8225593771495286	0.6687240271181132	3.7938073427060015
0.3095189452478624	0.7931557359354691	4.930806070136901e-06	1.818468625897082e-05	0.3095189452478624	0.7931557359354691	4.091781300100342
0.9058390973435746	0.6721989326985023	3.609573465065833e-05	1.2315269499859273e-05	0.9058390973435746	0.6721989326985023	3.685139395400712
0.13788617234345743	0.7501248697030204	6.522306335903218e-06	3.082812206904226e-05	0.13788617234345743	0.7501248697030204	4.448606329592355
0.004030879585772092	0.004742666870939979	1.7386780306345023e-06	1.802593566697822e-06	0.004030879585772092	0.004742666870939979	5.990909243941486
0.7065305779835265	0.7929443070645138	2.659069986465472e-06	2.1432685533418085e-05	0.7065305779835265	0.7929443070645138	3.505416115366726
0.04901490525885377	0.7379575574817087	5.185464255960063e-06	3.433555853233137e-06	0.04901490525885377	0.7379575574817087	4.731938057868969
0.8770264640551506	0.20388982477277806	2.037207792438011e-09	8.602871639362312e-07	0.8770264640551506	0.20388982477277806	3.923914859506164
0.8249406058712601	0.6569582640470661	4.3877422875222584e-05	9.97945421951662e-06	0.8249406058712601	0.6569582640470661	3.756494504867742
0.19425253045719143	0.2748612709320589	6.785990419246576e-09	2.623674049729869e-07	0.19425253045719143	0.2748612709320589	5.199244748862329
0.8438932819966853	0.13172091009319525	0.0004233168825155161	7.088188509276201e-05	0.8438932819966853	0.13172091009319525	4.066699230785722
0.6544836187821349	0.23581863785132193	4.509844871753741e-07	0.0001969471059525839	0.6544836187821349	0.23581863785132193	4.99986454673873
0.7173148414695287	0.8818326397926055	5.740667996055179e-07	1.922356146750362e-06	0.7173148414695287	0.8818326397926055	3.280031600586091
0.1176752355712136	0.6930828965360243	6.522306335903218e-06	3.082812206904226e-05	0.1176752355712136	0.6930828965360243	4.913615890086737
0.060824584452908885	0.02689780379122997	6.245410162352095e-06	1.5934801137534808e-07	0.060824584452908885	0.02689780379122997	5.872628558799725
0.32126422010238725	0.661802266220667	3.609573465065833e-05	9.13185395153737e-08	0.32126422010238725	0.661802266220667	5.011287690061061
0.8927782070510042	0.08044675850976427	1.0052087010567398e-05	1.14741933321658e-05	0.8927782070510042	0.08044675850976427	4.215459538809829
0.07941745706965314	0.020972044895892772	1.898527041034558e-07	5.397376357496542e-06	0.07941745706965314	0.020972044895892772	5.841521274266146
0.8303076435101787	0.6333509066622341	6.28936896569368e-06	4.5571907824432274e-05	0.8303076435101787	0.6333509066622341	3.9026879352733186
0.009260792979146337	0.06498703227315998	2.2861908501378833e-08	2.1028870248544345e-06	0.009260792979146337	0.06498703227315998	5.88761222134096
0.6560558973928989	0.09087127657977745	6.871386621664098e-07	7.380922384584657e-05	0.6560558973928989	0.09087127657977745	5.250922817972636
0.053187494345559916	0.17693098416426334	1.9805132343765077e-06	1.4240470103900658e-06	0.053187494345559916	0.17693098416426334	5.568264567268
0.2018009072892911	0.11917525556848413	3.156935012295055e-07	1.823958875852839e-07	0.2018009072892911	0.11917525556848413	5.380757212117526
0.2391058836852906	0.058950433849906614	6.5468629636809336e-06	1.2322041836541493e-05	0.2391058836852906	0.058950433849906614	5.485593039365677
0.7897623262778471	0.8603393763028918	4.461246186713449e-06	6.527130650590257e-07	0.7897623262778471	0.8603393763028918	2.7932420963481293
0.2553943879122328	0.25252009129451797	5.857115554253156e-06	9.759286394253655e-06	0.2553943879122328	0.25252009129451797	5.146848340312482
0.7495725551794539	0.7995339818542662	1.384073094966019e-06	0.0016027816371449333	0.7495725551794539	0.7995339818542662	3.185351900183274
0.2262752378106737	0.11303744668922147	1.0052087010567398e-05	3.6884406005815864e-06	0.2262752378106737	0.11303744668922147	5.370473100947122
0.6729495121988569	0.2117186965280387	7.284863675279897e-05	0.00019677787135996642	0.6729495121988569	0.2117186965280387	4.886228347320443
0.18066943195013208	0.1114253987400851	2.451557392447081e-07	3.6884406005815864e-06	0.18066943195013208	0.1114253987400851	5.432198077363029
0.7015594589309644	0.2839932108208989	4.405743099729365e-06	4.985927210789657e-05	0.7015594589309644	0.2839932108208989	4.661249307609463
0.8402816961818587	0.8730513450003601	9.388940344526098e-07	0.00029011991319706775	0.8402816961818587	0.8730513450003601	2.6395217952110106
0.17854689552781222	0.16824161434078877	1.4287894340901813e-07	0.00010056641924872821	0.17854689552781222	0.16824161434078877	5.3089191377012
0.2921275471020744	0.7602051304215696	2.746766274695745e-06	0.00038703577703058135	0.2921275471020744	0.7602051304215696	4.255626534143903
0.26434909571276016	0.698779882893611	1.6841656885371865e-06	0.0003034743128766511	0.26434909571276016	0.698779882893611	4.672697742861363
0.1879598295460778	0.6721989326985023	3.761491325994071e-07	1.2322041836541493e-05	0.1879598295460778	0.6721989326985023	4.920792247745134
0.8807043464036068	0.8039961242611419	1.3595147828502901e-06	6.325311475777626e-07	0.8807043464036068	0.8039961242611419	2.747489611823236
0.10357727856851101	0.7181958645972661	4.957668087348033e-05	0.008249126030296781	0.10357727856851101	0.7181958645972661	4.869216332982541
0.6729495121988569	0.7136156523666184	7.284863675279897e-05	0.00019677787135996642	0.6729495121988569	0.7136156523666184	4.271689997613961
0.20979781336599565	0.05012525522199118	0.010261000015525504	1.2322041836541493e-05	0.20979781336599565	0.05012525522199118	5.663256344810586
0.7725047744346111	0.04167332152275516	6.871386621664098e-07	0.008405539796678203	0.7725047744346111	0.04167332152275516	4.634360726572893
0.24354780312240798	0.7210423719777256	1.6841656885371865e-06	4.698493498113015e-06	0.24354780312240798	0.7210423719777256	4.499578654001338
0.0006595708846306447	0.07770237660103418	0.003828634744104182	3.7306616688256953e-08	0.0006595708846306447	0.07770237660103418	5.9213690351265775
0.08489679588052723	0.13195675103786564	0.00033720303650079734	4.528670284896744e-07	0.08489679588052723	0.13195675103786564	5.601836939110467
0.0838609638568681	0.1496636352545268	1.0486840423645072e-08	1.7226528478745575e-06	0.0838609638568681	0.1496636352545268	5.559159932791604
0.23226780895942573	0.7665385760576665	3.512197000511246e-06	2.7482812165240733e-06	0.23226780895942573	0.7665385760576665	4.19240965431023
0.7764202447287535	0.24508832469926445	8.227882403751574e-05	2.1797033370729867e-05	0.7764202447287535	0.24508832469926445	4.131381057537305
0.8699400365962452	0.0033038775114172803	1.4235998830902874e-07	2.625866204158239e-07	0.8699400365962452	0.0033038775114172803	4.307982435344711
0.7923214673416275	0.24387080803912503	1.9471194581311324e-07	3.689390654212563e-06	0.7923214673416275	0.24387080803912503	4.047882420148784
0.7213337509903435	0.8599033665671613	1.2357861645848723e-06	6.075998558712224e-07	0.7213337509903435	0.8599033665671613	3.2302820973213366
0.8539886514439948	0.16145992388011077	5.5453118007512036e-09	1.8776081976183895e-05	0.8539886514439948	0.16145992388011077	3.9856815775027603
0.2018009072892911	0.8096634762815085	1.384073094966019e-06	1.823958875852839e-07	0.2018009072892911	0.8096634762815085	4.008118736534135
0.7329623750565263	0.7840237340042141	6.320562513620762e-06	3.433555853233137e-06	0.7329623750565263	0.7840237340042141	3.3535253894121193
0.14917410259006347	0.13767617670238202	0.00034413685266540544	3.501685528477862e-06	0.14917410259006347	0.13767617670238202	5.438122399541142
0.8015796113178157	0.8056508282885662	0.0006741198370028393	1.0315013941733171e-05	0.8015796113178157	0.8056508282885662	2.8576730177964396
0.7630132886681263	0.8378460072676307	9.134839036795599e-07	1.1685480152911652e-06	0.7630132886681263	0.8378460072676307	2.9605950529802203
0.8717179913594557	0.7718066887092813	3.6064210695303034e-05	1.1432423956893526e-05	0.8717179913594557	0.7718066887092813	2.8961819291195723
0.7284894177050157	0.15051938815038518	2.449828677806503e-06	2.7560261873300185e-05	0.7284894177050157	0.15051938815038518	4.571764030219696
0.6655318951234379	0.7001331852826583	1.6961049053275418e-06	1.522371965196121e-06	0.6655318951234379	0.7001331852826583	4.424307371900123
0.1312656267337619	0.02689780379122997	6.4080839935547434e-06	2.698090012858694e-07	0.1312656267337619	0.02689780379122997	5.711153880975667
0.29403572944121004	0.7811391920167976	7.75023061105433e-07	2.2183040317999737e-05	0.29403572944121004	0.7811391920167976	4.130187070610472
0.8249406058712601	0.6630268024441249	4.3877422875222584e-05	9.97945421951662e-06	0.8249406058712601	0.6630268024441249	3.7131390453778828
0.28843078728452626	0.7453857296244137	1.018591334457058e-05	0.00010047852078604714	0.28843078728452626	0.7453857296244137	4.34557069314918
0.7158745497498008	0.7725367016312215	8.20992234446922e-05	2.1432685533418085e-05	0.7158745497498008	0.7725367016312215	3.54360905705115
0.7591165500070487	0.8162181208443517	4.461246186713449e-06	6.570499463623289e-07	0.7591165500070487	0.8162181208443517	3.0382520927757053
0.7785054131757531	0.8124342984358887	4.316258335303194e-06	5.458867904011291e-06	0.7785054131757531	0.8124342984358887	2.93560794155542
0.277947229721777	0.1983458046595698	9.463705577113202e-07	5.327762845703577e-05	0.277947229721777	0.1983458046595698	5.196279297762293
0.09904663809788833	0.8555568963630076	4.3476550045393564e-06	8.781929968959556e-06	0.09904663809788833	0.8555568963630076	4.129110954652562
0.7817651393341783	0.8554064474197469	1.3889792104415332e-07	5.2724838183611396e-06	0.7817651393341783	0.8554064474197469	2.8347022292992974
0.17854689552781222	0.16985366228994264	1.006769275864468e-05	0.00010056641924872821	0.17854689552781222	0.16985366228994264	5.305887108398743
0.258882668355803	0.6792801857087349	1.6841656885371865e-06	0.0003034743128766511	0.258882668355803	0.6792801857087349	4.818284886546642
0.6788871528667175	0.836190330794982	7.682925185409213e-07	1.4051078595529033e-05	0.6788871528667175	0.836190330794982	3.571217043691311
0.07550444278447555	0.13195675103786564	0.0003501041748450815	3.0203283587828807e-06	0.07550444278447555	0.13195675103786564	5.62303862566224
0.053813840452143435	0.8634551956893034	1.9805132343765077e-06	1.3752159572878304e-06	0.053813840452143435	0.8634551956893034	4.2277446069971525
0.23226780895942573	0.7293112099752113	4.9987367598787816e-05	2.7482812165240733e-06	0.23226780895942573	0.7293112099752113	4.443853476091435
0.2391058836852906	0.05012525522199118	0.010628403700832996	1.2322041836541493e-05	0.2391058836852906	0.05012525522199118	5.6460975167955905
0.7479069446048563	0.7995339818542662	1.384073094966019e-06	0.0015761798273744778	0.7479069446048563	0.7995339818542662	3.1962312224607863
