## Supplementary material for "MooViE – Engine for single-view visual analysis of multivariate data": S3_2_table_DTLZ5_MOEAD.csv

i#x1(0, 1)	i#x2(0, 1)	i#x3(0, 1)	i#x4(0, 1)	o#f1(0.0, 1.0)	o#f2(0.0, 1.0)	o#f3(0.0, 1.0)
0.999629021717969	0.27556076792803336	0.49914531990154604	0.49997328683188075	0.0004120536541044339	0.00041205344166593766	1.0000005614036476
0.9757852516004871	0.04433406274860486	0.4991663003308151	0.5000320920620045	0.026889370364715157	0.02688934357063507	0.9992773974899523
0.9499937611076048	0.018115520860693853	0.49912794155192014	0.49997348956672816	0.05548594114238552	0.055485877203134804	0.9969173236254859
0.9208529701880207	0.018115520860693853	0.4991196526464386	0.49997348956672816	0.08768407854810477	0.08768397557714987	0.9922825072655918
0.888473598037913	2.8798724625159807e-05	0.4999658908608574	0.4999755693048527	0.12324204259674103	0.12324204225598898	0.9846942680231974
0.8525455806792481	0.000206912292690202	0.49998825795149	0.499500642457351	0.16232025265777916	0.16232018906966753	0.9732958392951377
0.8125374754207799	0.11084833319000727	0.49997715664531295	0.49998021097991074	0.2052224313274725	0.2052224310982981	0.9569574229196374
0.7682822795540657	0.004529595152131277	0.4999758043816019	0.4999802073632172	0.2517282883455932	0.2517282879627045	0.9344868858578574
0.719418239745767	0.10537619416865596	0.4999666274981325	0.49997532645469145	0.3016559743765441	0.3016559737323656	0.9044375877193138
0.6646977686582027	0.11417189640728997	0.49996276618272795	0.4999649257165617	0.3554456055500515	0.3554456044227295	0.864474897856984
0.6080784632825073	0.9785938143525513	0.499264699287186	0.49996706586377565	0.4083344824134924	0.40833481502196745	0.816410872549457
0.5461563745112967	0.800877018195782	0.49926016859754935	0.49998504390028253	0.4624671839235268	0.4624674232896323	0.7564714676300545
0.4811798306530744	0.9978050304120895	0.49994615288487854	0.5002199715883779	0.5145607075643979	0.5145607488361741	0.6858969431058923
0.4142669049904287	0.9972303732760308	0.49995349896220703	0.5002136244012992	0.562604175524564	0.5626042175311854	0.6057665653483304
0.346845199951995	0.9988907956430406	0.4993352607016773	0.5002136293712234	0.6047311836650915	0.604731645733648	0.5182671195273867
0.2164347194005216	0.9964333168468604	0.5000176129541245	0.49946100380684755	0.666634187235305	0.6666344896015025	0.3334634902611946
0.15544861705317792	0.9980466684353847	0.49995693726526824	0.4999916595674726	0.6861314136088118	0.6861314156743046	0.24175890372822303
0.0992764744056395	0.9966671309435298	0.500002523716074	0.4994852188993674	0.6985264291462964	0.6985267179839016	0.1553118864051772
0.04737308951732702	0.8918820348655204	0.5000034497773467	0.49995953207821264	0.705149930603691	0.7051499320357244	0.07434481837176142
8.364243403169436e-06	0.9739243757811664	0.5000025238522072	0.499954973634773	0.707106781493033	0.7071067836341483	1.3138522840459382e-05
0.9757852516004871	0.04433406274860486	0.4991663003308151	0.5000320920620045	0.026889370364715157	0.02688934357063507	0.9992773974899523
0.9499937611076048	0.018115520860693853	0.49912794155192014	0.49997348956672816	0.05548594114238552	0.055485877203134804	0.9969173236254859
0.9208529701880207	0.018115520860693853	0.4991196526464386	0.49997348956672816	0.08768407854810477	0.08768397557714987	0.9922825072655918
0.888473598037913	0.006901311470708725	0.4999658908608574	0.4999755693048527	0.1232420425943991	0.12324204225833094	0.9846942680231974
0.8525455806792481	0.000206912292690202	0.49998825795149	0.499500642457351	0.16232025265777916	0.16232018906966753	0.9732958392951377
0.8125374754207799	0.11084833319000727	0.49997715664531295	0.49998021097991074	0.2052224313274725	0.2052224310982981	0.9569574229196374
0.7682822795540657	0.005101088745654181	0.4999758043816019	0.4999802073632172	0.25172828834537236	0.25172828796292535	0.9344868858578574
0.719418239745767	0.10537619416865596	0.4999666274981325	0.49997532645469145	0.3016559743765441	0.3016559737323656	0.9044375877193138
0.6646977686582027	0.11417189640728997	0.49996276618272795	0.4999649257165617	0.3554456055500515	0.3554456044227295	0.864474897856984
0.6080784632825073	0.9785938143525513	0.499264699287186	0.49996706586377565	0.4083344824134924	0.40833481502196745	0.816410872549457
0.5459852553464062	0.9612529973158013	0.499959975298312	0.4999675997526415	0.462610813129242	0.46261081490685774	0.7562952299271892
0.4811798306530744	0.9978050304120895	0.49994615288487854	0.5002199715883779	0.5145607075643979	0.5145607488361741	0.6858969431058923
0.4142669049904287	0.9972303732760308	0.49995349896220703	0.5002136244012992	0.562604175524564	0.5626042175311854	0.6057665653483304
0.346845199951995	0.9988907956430406	0.4993352607016773	0.5002136293712234	0.6047311836650915	0.604731645733648	0.5182671195273867
0.2164347194005216	0.9964333168468604	0.5000176129541245	0.49946100380684755	0.666634187235305	0.6666344896015025	0.3334634902611946
0.15544861705317792	0.9980466684353847	0.49995693726526824	0.4999916595674726	0.6861314136088118	0.6861314156743046	0.24175890372822303
0.0992764744056395	0.9966671309435298	0.500002523716074	0.4994852188993674	0.6985264291462964	0.6985267179839016	0.1553118864051772
8.364243403169436e-06	0.9739243757811664	0.5000025238522072	0.499954973634773	0.707106781493033	0.7071067836341483	1.3138522840459382e-05
0.9499937611076048	0.018115520860693853	0.49912794155192014	0.49997348956672816	0.05548594114238552	0.055485877203134804	0.9969173236254859
0.9208529701880207	2.043369749166776e-05	0.4991196526464386	0.49997355693527556	0.08768408048085954	0.08768397364376716	0.9922825072620519
0.888473598037913	2.8798724625159807e-05	0.4999658908608574	0.4999755693048527	0.12324204259674103	0.12324204225598898	0.9846942680231974
0.8525455806792481	0.000206912292690202	0.49998825795149	0.499500642457351	0.16232025265777916	0.16232018906966753	0.9732958392951377
0.8125374754207799	0.11084833319000727	0.49997715664531295	0.49998021097991074	0.2052224313274725	0.2052224310982981	0.9569574229196374
0.7682822795540657	0.005101088745654181	0.4999758043816019	0.4999802073632172	0.25172828834537236	0.25172828796292535	0.9344868858578574
0.719418239745767	0.10537619416865596	0.4999666274981325	0.49997532645469145	0.3016559743765441	0.3016559737323656	0.9044375877193138
0.6646977686582027	0.11417189640728997	0.49996276618272795	0.4999649257165617	0.3554456055500515	0.3554456044227295	0.864474897856984
0.6080784632825073	0.9785938143525513	0.499264699287186	0.49996706586377565	0.4083344824134924	0.40833481502196745	0.816410872549457
0.5459852553464062	0.9612529973158013	0.499959975298312	0.4999675997526415	0.462610813129242	0.46261081490685774	0.7562952299271892
0.4811798306530744	0.9978050304120895	0.49994615288487854	0.5002199715883779	0.5145607075643979	0.5145607488361741	0.6858969431058923
0.4142669049904287	0.9972303732760308	0.49995349896220703	0.5002136244012992	0.562604175524564	0.5626042175311854	0.6057665653483304
0.346845199951995	0.9988907956430406	0.4993352607016773	0.5002136293712234	0.6047311836650915	0.604731645733648	0.5182671195273867
0.28008573930072106	0.9978093065506866	0.49997435755249336	0.5001981814135478	0.6397687963759789	0.6397688363310868	0.4259011658941722
0.21651870854111976	0.9995953242007967	0.5000040883896679	0.49946087765573555	0.6666030721532789	0.6666033762664009	0.33358786591446077
0.15544861705317792	0.9980466684353847	0.49995693726526824	0.4999916595674726	0.6861314136088118	0.6861314156743046	0.24175890372822303
0.0992764744056395	0.9993706366136113	0.500002523716074	0.49948247072423274	0.698526428787417	0.6985267223061765	0.1553118868457922
1.0540939807401895e-05	0.9979119420831474	0.5000025305931695	0.499954973634773	0.7071067814029537	0.7071067836524789	1.655766956335105e-05
0.9208529701880207	2.043369749166776e-05	0.4991196526464386	0.49997355693527556	0.08768408048085954	0.08768397364376716	0.9922825072620519
0.888473598037913	2.8798724625159807e-05	0.4999658908608574	0.4999755693048527	0.12324204259674103	0.12324204225598898	0.9846942680231974
0.8525455806792481	0.000206912292690202	0.49998825795149	0.499500642457351	0.16232025265777916	0.16232018906966753	0.9732958392951377
0.8125374754207799	3.58921178132722e-05	0.49997715664531295	0.49998021180293684	0.20522243136008972	0.2052224310656675	0.9569574229196061
0.4142669049904287	0.9970408989941145	0.49995349896220703	0.5002136244012992	0.5626041755325676	0.5626042175231819	0.6057665653483304
0.3468151794751188	0.997810303666327	0.4992937932485279	0.5002141050882278	0.6047484722981101	0.6047489873385964	0.5182268197462091
0.28008573930072106	0.9978093065506866	0.49997435755249336	0.5001981814135478	0.6397687963759789	0.6397688363310868	0.4259011658941722
0.15563662916605567	0.9964333168468604	0.5000175520047501	0.4994675811028443	0.6860809400144908	0.6860812436585405	0.2420455296112142
0.0992764744056395	0.9993706366136113	0.500002523716074	0.49948247072423274	0.698526428787417	0.6985267223061765	0.1553118868457922
1.0540939807401895e-05	0.9979119420831474	0.5000025305931695	0.499954973634773	0.7071067814029537	0.7071067836524789	1.655766956335105e-05
0.888473598037913	2.8798724625159807e-05	0.4999658908608574	0.4999755693048527	0.12324204259674103	0.12324204225598898	0.9846942680231974
0.8125374754207799	3.58921178132722e-05	0.49997715664531295	0.49998021180293684	0.20522243136008972	0.2052224310656675	0.9569574229196061
0.719453229488325	0.031729433021617695	0.4992648731530897	0.5000325275672661	0.30162110661696734	0.30162086635663565	0.9044615215479148
8.364243403169436e-06	0.9739243757811664	0.5000025238522072	0.499954973634773	0.707106781493033	0.7071067836341483	1.3138522840459382e-05
0.8125374754207799	3.58921178132722e-05	0.49997715664531295	0.49998021180293684	0.20522243136008972	0.2052224310656675	0.9569574229196061
0.6080784632825073	0.07192405153624265	0.4992698776426919	0.5000272267747627	0.40833479205105927	0.40833449890672746	0.8164108660738185
0.8125374754207799	3.58921178132722e-05	0.49997715664531295	0.49998021180293684	0.20522243136008972	0.2052224310656675	0.9569574229196061
0.7194562708422381	0.00018921257445138687	0.5006284890327399	0.5000323768563327	0.30161798104848025	0.3016177934804377	0.9044634278166463
0.7681777717662895	0.0013756501547047065	0.4998259303434252	0.4999541259607047	0.2518367733403485	0.25183676055683835	0.9344284619140762
0.7194562708422381	0.008373394329582617	0.5006284890327399	0.5000323768563327	0.3016179795128086	0.3016177950161102	0.9044634278166463
0.665971435500074	9.43227925287362e-07	0.49998170930595914	0.4994917068355269	0.3542220947023513	0.3542219507611771	0.8654790780929787
0.7194562708422381	0.008373394329582617	0.5006284890327399	0.5000323768563327	0.3016179795128086	0.3016177950161102	0.9044634278166463
0.665971435500074	9.43227925287362e-07	0.49998170930595914	0.4994917068355269	0.3542220947023513	0.3542219507611771	0.8654790780929787
0.6080784632825073	2.5894591330376314e-07	0.4992698776426919	0.5000108344384392	0.4083348162227254	0.40833447422551283	0.8164108655644502
0.21594436615507046	0.947346358498826	0.5001459172918499	0.49996152883416056	0.6668155706324488	0.6668155919726507	0.3327371434151268
0.665971435500074	9.43227925287362e-07	0.49998170930595914	0.4994917068355269	0.3542220947023513	0.3542219507611771	0.8654790780929787
0.6080784632825073	2.5894591330376314e-07	0.4992698776426919	0.5000108344384392	0.4083348162227254	0.40833447422551283	0.8164108655644502
0.5463361044348891	5.4230789442234164e-06	0.4998478057313551	0.49994515787611477	0.46231603941568444	0.46231602041057634	0.756655687424757
0.6080784632825073	2.5894591330376314e-07	0.4992698776426919	0.5000108344384392	0.4083348162227254	0.40833447422551283	0.8164108655644502
0.5463361044348891	5.4230789442234164e-06	0.4998478057313551	0.49994515787611477	0.46231603941568444	0.46231602041057634	0.756655687424757
0.48109525404848363	1.0984774717141795e-06	0.49988168765150215	0.4999626327595348	0.5146251452465911	0.5146251328024521	0.6858002357510739
0.5463361044348891	5.4230789442234164e-06	0.4998478057313551	0.49994515787611477	0.46231603941568444	0.46231602041057634	0.756655687424757
0.48109525404848363	1.0984774717141795e-06	0.49988168765150215	0.4999626327595348	0.5146251452465911	0.5146251328024521	0.6858002357510739
0.41425034310234726	1.0901505278274156e-06	0.49988175597427664	0.4999530713558249	0.562615329161503	0.5626153148589049	0.6057458470733446
0.34675265106408465	0.02984954040161245	0.499886183188842	0.4999527276707925	0.6047844052076968	0.6047843916397301	0.5181425414154038
0.48109525404848363	1.0984774717141795e-06	0.49988168765150215	0.4999626327595348	0.5146251452465911	0.5146251328024521	0.6858002357510739
0.41425034310234726	1.0901505278274156e-06	0.49988175597427664	0.4999530713558249	0.562615329161503	0.5626153148589049	0.6057458470733446
0.34675265106408465	0.02984954040161245	0.499886183188842	0.4999527276707925	0.6047844052076968	0.6047843916397301	0.5181425414154038
0.41425034310234726	2.486767838394482e-08	0.49988175597427664	0.4999530713558249	0.5626153291615182	0.5626153148588897	0.6057458470733446
0.34675265106408465	0.02984954040161245	0.499886183188842	0.4999527276707925	0.6047844052076968	0.6047843916397301	0.5181425414154038
0.2163200666493514	5.301933040329381e-07	0.4994757889363777	0.4999647466060424	0.6666769279229801	0.6666766388505246	0.33329369190895725
0.34675265106408465	0.02984954040161245	0.499886183188842	0.4999527276707925	0.6047844052076968	0.6047843916397301	0.5181425414154038
0.2801485556325035	0.007422463514490089	0.4999950364472705	0.499955862103173	0.6397390742092459	0.6397390722562182	0.42599042278463467
0.2163200666493514	5.301933040329381e-07	0.4994757889363777	0.4999647466060424	0.6666769279229801	0.6666766388505246	0.33329369190895725
