## Supplementary material for "MooViE – Engine for single-view visual analysis of multivariate data": S3_2_table_DTLZ5_NSGA2.csv

i#x1(0, 1)	i#x2(0, 1)	i#x3(0, 1)	i#x4(0, 1)	o#f1(0.0, 1.0)	o#f2(0.0, 1.0)	o#f3(0.0, 1.0)
0.0023997996301566293	0.015443834022076164	0.5004764999539841	0.49713919949653884	0.7071122317795963	0.7071031778833916	0.003769619223402953
0.9999999999999666	0.9187607443014325	0.5001089070059864	0.540514025979533	3.71182961403308e-14	3.719840381062847e-14	1.0016413981618062
0.9999999999999666	0.3323897390769842	0.49708691540482136	0.4510349220276313	3.7210231581854573e-14	3.7163231112489055e-14	1.002406064922699
3.826328143219371e-12	0.9465931283985787	0.5003824857169213	0.49750148411365563	0.7071081296575588	0.7071144679377751	6.010420592073223e-12
0.8621159375467958	0.8833874291396795	0.49370859359719754	0.49940663724799994	0.15195851631958757	0.15196582514065074	0.9766754151967514
0.62567925508881	0.9732046600702376	0.49966624277269084	0.5184941162128746	0.39225437711809125	0.39245387447059593	0.8323466012207962
0.8419252876186495	0.878233451640944	0.5006632742883347	0.5345833092755681	0.17386257485268666	0.17410963230658089	0.9704905784763043
0.883509325868719	0.9823791594541861	0.5005845206933763	0.5368112548059795	0.12870995108477748	0.12897423992450802	0.9846380306254546
0.6658312901458506	0.0008013585821403657	0.5005076657241038	0.49925098755826186	0.35435716261233136	0.35435670761165156	0.8653692637047432
0.4918069100384277	0.003661570599554881	0.5012549838508751	0.45077178085440467	0.5085777559417038	0.5066629452831375	0.6996407590446573
0.45867082999141273	0.878233451640944	0.47633593333724655	0.5363293247611955	0.531788881105565	0.532975828538202	0.6609844942065237
0.5501752780143041	0.022315139545559415	0.49623188717724287	0.5022275504274092	0.45909645852760045	0.4590832580063034	0.7605993200517386
0.8541371631992772	0.7977005733085394	0.5021972078026119	0.4988922496994582	0.1605995970034976	0.16060050644496757	0.9738723512218157
0.8280294361949324	0.8960195499494227	0.5018847528260333	0.5035933690027747	0.18869787119615125	0.18870173648383526	0.9637518858674775
0.7960387849621638	0.05481585598836855	0.5002257063790929	0.49932939348685257	0.22268840671085544	0.22268825078195098	0.9491158084203614
0.9767594467863805	0.8934451071341993	0.5009361027477047	0.5037832017518215	0.02580818078015409	0.025808665304190903	0.9993489023551467
0.6488823457889227	0.3820974888065224	0.5004032515621991	0.5269091899155087	0.37083822923680065	0.37073882988421136	0.8523384225428974
0.8137085392782744	0.9524971994610364	0.5038050362333389	0.508361973919655	0.20398232495168273	0.20400679838090283	0.9575704915369591
0.32598707098683993	0.3217456784997169	0.48850782123539316	0.45166353263941506	0.6183589022142592	0.6175068015063692	0.4911829395037634
0.4667717216881221	0.878233451640944	0.5005845206933763	0.49747431221665095	0.5254060928209705	0.5254102886938657	0.6692577289302222
0.7625840270099689	0.022295842578987667	0.5009836875409814	0.5015908344051763	0.2576342265819836	0.25763287395305523	0.9312662907863664
0.44421598999886874	0.024760520035372484	0.4962547791073267	0.5036351179650338	0.5418640707563793	0.5418420338141675	0.6425301716509666
0.5625412113600323	0.14122986137787066	0.49973663058016066	0.46815924452995383	0.44925941571333644	0.4487468236277569	0.7738353182822943
0.9817913802626386	0.8724902176197907	0.504174164981161	0.4906875998401124	0.020222807775235926	0.020225272245399224	0.9996950915926353
0.07209582517499147	0.8934451071341993	0.5009361027477047	0.49812077536739463	0.7025784586099193	0.7025822863936931	0.11300644189468695
0.5808845646228026	0.8404318757277544	0.5024688088970594	0.5037781808486823	0.4326180849542778	0.43262750959044505	0.7910219783715097
0.3622314857747566	0.8833874291396795	0.49370859359719754	0.4991993879109093	0.5957077899583179	0.595736649278315	0.5388047149533668
0.6418002109296118	0.0008013585821403657	0.5005076657241038	0.49925098755826186	0.37719753830369196	0.3771970539755777	0.8458404323858615
0.29624460066730607	0.9465931283985787	0.5067485388938563	0.45609788466892054	0.6322910066318841	0.634040196911773	0.4496119228116232
0.6954331667703401	0.8505636708615958	0.5604744027831704	0.4860049063850225	0.32609393392630504	0.3274753029790749	0.8911473222775006
0.5409579548828605	0.07452928716411161	0.49370859359719754	0.49940663724799994	0.466850542547154	0.46682562473424866	0.7511353249297906
0.615075967570041	0.38122731350056777	0.4998503160633848	0.5018267244806557	0.40196612619156397	0.40196562233544486	0.8227111221574251
0.5937854351085434	0.9464273584802403	0.5010217084421311	0.45322226895962614	0.4214663814141842	0.4227595806673034	0.8049991421779115
0.5054056732887924	0.22367155483073736	0.5007831028274821	0.49728109337795473	0.49574211144512376	0.49573866615514706	0.7130911199063226
0.9357297232335116	0.058154159001891005	0.49936841385020925	0.4990598113878953	0.07126528390688612	0.07126515700282363	0.9949095950990027
0.7116418924099075	0.2577007911067015	0.5084034466432025	0.5000304526307545	0.30947538878413944	0.3094587544185179	0.8992227230910937
0.6724906753403999	0.005427035540912506	0.5004103025768506	0.5278568100090114	0.34841628359585597	0.34799668196690947	0.8712389715397477
0.028360328883632185	0.33026073517180554	0.5045530271562265	0.4957266374338567	0.7064401402710812	0.7064254524254161	0.04453530360833757
0.05887986840382642	0.32575172033526256	0.5408647767189307	0.4971416671574988	0.7055894552989082	0.7049426686335097	0.09251146208153481
0.7492230440672838	0.23265862308584007	0.4976219573723355	0.5000304526307545	0.2713973185195413	0.2713960292948893	0.9234170254243552
0.3905341400283152	0.38122731350056777	0.4998503160633848	0.5036581754509628	0.578187066503005	0.5781841746015431	0.5756992147419419
0.25538124193533274	0.03275826503056525	0.49134441415736124	0.5032266408815063	0.6510671655087148	0.650985628136669	0.39051238903848196
0.8233049390730991	0.34070129302987184	0.4927616067587566	0.49932939348685257	0.1937615529817881	0.1937564291232424	0.9617799112331314
0.995494941974948	0.8010999186045055	0.5021972078026119	0.4988922496994582	0.005003835563221087	0.005003864222437589	0.9999810161572434
0.5677203371221873	0.402852275505537	0.5007579899463926	0.4958327581878894	0.44409576980303456	0.4440933382509987	0.7782004467951383
0.40533469709051134	0.14276918250666817	0.4966666782630067	0.5078709139138367	0.5686233697160773	0.5685767502367721	0.5945873127475142
0.305057763559024	0.03261344993992771	0.594720550348634	0.5123921699229805	0.6373823124334481	0.6289747053447273	0.4652622707001306
0.37618695924270074	0.1276940593814248	0.549967634754426	0.4790242395385724	0.5899364328656519	0.587919435111342	0.5587556367314066
0.7305429820921407	0.037657782761059466	0.5004841896830218	0.4971991092094238	0.2904388698093396	0.2904354614704735	0.9117612980091465
0.7773097592829247	0.05659866685899616	0.500632892443745	0.49213093549559633	0.242358806718161	0.24233776863247264	0.93949947527529
0.2720011104691963	0.8204179921684094	0.49592254796253	0.4570024205059739	0.6441375709482695	0.6453459950020932	0.41515015491366286
0.5764678791184772	0.29828244360175205	0.5004103025768506	0.5187917494172241	0.43668705202280217	0.4365893275580749	0.7870202658549305
0.47775328287041396	0.951468301391781	0.5005845206933763	0.5464934469402434	0.5174882929198636	0.5190741247942612	0.6834446271446998
0.8875968621792423	0.9393220330230798	0.5146519083775415	0.5034519772875213	0.12420954935558072	0.12424839182577406	0.9846763760014173
0.9434525665141191	0.8369183709028556	0.49623188717724287	0.5022275504274092	0.06272641435598675	0.06272768648589912	0.9960767821647093
0.2865738004651952	0.17108017561234234	0.4632329543464417	0.49780632926482	0.6379762127168239	0.6370837038516823	0.4356900301911666
0.8970560881413934	0.05213158886796293	0.4999817558795594	0.5082814799584819	0.11385758386848117	0.11384659812256803	0.9870220736546437
0.6886629707773078	0.21292928988344462	0.5000348865964133	0.5088797608900706	0.33222606914889263	0.332202446313339	0.8828505437501445
0.15546232217262812	0.9917261036251492	0.5075607351011838	0.5296825503343224	0.68627406672766	0.6872685147051164	0.24200663483738175
0.10476551131572176	0.8830996390191047	0.5003851184902166	0.5033001284999372	0.6975565988014744	0.6975658665738269	0.16382530851557417
0.010985660490014953	0.0008013585821403657	0.5004841896830218	0.49925098755826186	0.7070025068843842	0.7070016248986483	0.017255392463638088
0.9122928189259953	0.18144750520687805	0.4774570400401104	0.5047112355518486	0.09718757526953546	0.09713603057631319	0.9910500540584408
0.3556243076511737	0.12858028921968684	0.5062791670248294	0.49549839304923327	0.5996767638968712	0.5996349991299643	0.5300424841756521
0.2195779526213002	0.03261344993992771	0.502153642416693	0.5123921699229805	0.6656443849460328	0.6654898001331143	0.3381675795212267
0.7374780766629916	0.00459311297684345	0.5061208395019393	0.4995144085572101	0.28341352527574554	0.28339689688595704	0.9162086961484409
0.9085240710574317	0.9464273584802403	0.5010217084421311	0.5035492613372107	0.10125535022732329	0.10125728739709658	0.9897078348046789
0.23822134247378368	0.024586513724413506	0.47637929711623567	0.5016511353133188	0.6588204853962463	0.6582693403267186	0.3657303455513756
0.9210361148637218	0.2850542977580879	0.5103800354864305	0.5221891629107375	0.0875523248068563	0.08751687413791275	0.9929128639823924
0.9210361148637218	0.9115897159338521	0.5098186616682865	0.521864354933949	0.08749986069539119	0.08756484230467601	0.9928874130723795
0.785128810788559	0.06012720884624423	0.5004841896830218	0.4971838633811113	0.23415950498757893	0.23415686292914312	0.9435868905215002
0.7683540122327329	0.07316550332014463	0.49953778772755975	0.4954675400112225	0.2516625568298395	0.25165555237987414	0.9345463897231446
0.3484225129522989	0.33636900041336626	0.48226143760594115	0.49549839304923327	0.6040754950794418	0.6039715350648514	0.5205584841013984
0.681474001298972	0.024284350251298215	0.5024127029617458	0.5085734890260317	0.3392627008474597	0.3392224858570363	0.8774893634082254
0.27682506056829775	0.23791829294391814	0.5019944746836913	0.48998937275628673	0.6413972045254339	0.6413421898877829	0.4213053684997773
0.5276847760238436	0.8355321763494304	0.5024688088970594	0.5031895160643769	0.4777942480699319	0.47780244132715344	0.737190626566792
0.3405449020516332	0.8643652447330892	0.4934162683343507	0.503324086487696	0.6083423629406539	0.6083802407055608	0.5098056936489581
0.9617216537187689	0.02212485711306532	0.4999892568421351	0.5082889360634197	0.04249604986428092	0.042491666990622665	0.9982614696840914
0.11863048384474006	0.07153666257319258	0.49695538998810884	0.5231885986139633	0.6955012380569681	0.6949896313072252	0.1853690937999833
0.9617216537187689	0.006179411180341682	0.4999892568421351	0.5082814799584819	0.04249611366118558	0.04249159268690814	0.9982613463566007
0.42840718324760235	0.8203200033378281	0.4699143391849949	0.46576880301352747	0.5535223600074751	0.5546780503737426	0.6245825923584861
0.7211021064571176	0.2568145613247751	0.4756114369517444	0.5000304526307545	0.3002099120547265	0.3000736017378428	0.9061014302519039
0.3140325852378624	0.18144750520687805	0.4774570400401104	0.4543842431742641	0.6252270060213422	0.6236133379511686	0.47474441874496065
0.48314320447153564	0.9445009914299956	0.5008625062689466	0.49649404407179387	0.513064498841809	0.5130738383789999	0.6881468795665938
0.9515668361921356	0.9794253041596882	0.5153662488055286	0.503324086487696	0.05374711887182689	0.05376712657787143	0.9973538723606472
0.08820893385203693	0.14922921018392604	0.5041024776709078	0.5085454318112059	0.700427576038719	0.7003582307529279	0.1381277556133663
0.5975600518973131	0.18144750520687805	0.4774570400401104	0.4543842431742641	0.41943903878307565	0.4183564953584472	0.8088469589450328
0.8047647887251436	0.05481585598836855	0.5002257063790929	0.49934463931516504	0.2134687897356501	0.21346864629783763	0.9533431563392007
0.1377016643324266	0.9917261036251492	0.5075607351011838	0.5296825503343224	0.6907770338828467	0.6917780069015326	0.21481991504646672
0.0901125285457777	0.15057501431814696	0.5041801310508842	0.49211389029185804	0.7001211966364312	0.7000599775576692	0.14108746447710502
0.17428278679826703	0.8830996390191047	0.5003851184902166	0.5480192102145279	0.6813989379245323	0.6832883325261482	0.2709794187088941
0.9542765650079663	0.8525766334596034	0.5041902303217027	0.5084029824022231	0.050744311983466024	0.05074926745949687	0.9975098348959136
0.7211021064571176	0.883145819879934	0.5400119726471215	0.4997056446539661	0.3001544228335654	0.30073249960195425	0.9070126452706098
0.20810704344720554	0.024586513724413506	0.5252448918061136	0.488925801718193	0.6705503004283384	0.6697902238516446	0.32134687333238526
0.38264163392344175	0.024760520035372484	0.4962547791073267	0.5030535490578005	0.5832038171786044	0.5831834857654763	0.565523679244965
0.43405861347984676	0.9763779139325752	0.4966666782630067	0.5078709139138367	0.5490279483517679	0.5490879801584679	0.6302514037679946
0.533331783066034	0.2535278821844044	0.5000918171687917	0.5124663643919026	0.4732500741046777	0.47319313404295604	0.7432586943672937
0.14993059771446932	0.006179411180341682	0.49999190884234246	0.5082889360634197	0.6876712417296444	0.6875979516927068	0.23335538969488256
0.6095145377348227	0.3809007421194388	0.4840424668777803	0.45166353263941506	0.40828304776308777	0.4078884419153536	0.8198297380052229
0.4132042522476793	0.14033682567637512	0.549967634754426	0.47926866811391794	0.5658975691318512	0.5640348133931615	0.606206516404295
0.5204686956196644	0.8355321763494304	0.5024688088970594	0.49211389029185804	0.483683895781576	0.48371871040425274	0.7295222233193073
