## Supplementary material for "MooViE – Engine for single-view visual analysis of multivariate data": S3_2_table_DTLZ5_SMSEMOA.csv

i#x1(0, 1)	i#x2(0, 1)	i#x3(0, 1)	i#x4(0, 1)	o#f1(0.0, 1.0)	o#f2(0.0, 1.0)	o#f3(0.0, 1.0)
0.9094354482906271	0.8696759644583552	0.4997621060398737	0.5000317669122427	0.10025298327620812	0.10025298998294115	0.9898983748592833
0.3651693587657493	0.7682271537833539	0.5001414275973871	0.49951618929701136	0.5939338762610473	0.5939340034214317	0.542665143858075
0.8452510770016195	0.2502860677117436	0.49999762178460677	0.4998548884120382	0.17019515064828317	0.1701951478359897	0.9706014962253828
0.573273006097554	0.991448928670967	0.49991087342514645	0.5011525210682767	0.43927045215289934	0.4392713584014168	0.7836356398557082
0.4449998955591238	0.9971909507120615	0.4985645614124115	0.5013235795136629	0.5412788977318617	0.5412821209240888	0.6434581922285008
0.39505215925416226	0.9471516179474082	0.5022114916724243	0.499952581388635	0.5752752038594537	0.5752791579803339	0.5814826877300193
0.4748972268919195	0.4695904686989373	0.49964257803548023	0.4996787776456525	0.5193220315047915	0.51932202004743	0.6786823476090783
0.08379991461497016	0.7033010016106298	0.4996357259122265	0.4999873076779853	0.7009896156701677	0.7009896751520108	0.13125280860346916
0.6639540221183433	0.9416648267079128	0.5003276820505455	0.5003914085789535	0.356159527879093	0.3561596566512496	0.8638872674298871
0.7907816292043703	0.9995234433584168	0.500063707825463	0.5002708957114642	0.22822266973431074	0.22822269747055568	0.9464824183601932
0.24547990066802056	0.4892538015666408	0.5001878506396655	0.4999867429235819	0.6551863115253468	0.6551863107409198	0.3761141666233023
0.37268248193066783	0.9921259969753423	0.49959456654370493	0.5011781377252005	0.5893642118747004	0.5893656263949401	0.5525405767519675
0.28674071907312104	0.9221960476712249	0.49993143446771227	0.4999404572970379	0.6365857075197199	0.6365857144826822	0.435335826220772
0.34930012220912915	0.3868197908862453	0.4989500675534085	0.4999413324882027	0.60331423752616	0.6033140003123513	0.5215614627506502
0.5804630871319042	0.28224113489236935	0.4997748366570931	0.5001024736096985	0.43298423030153876	0.43298421217375466	0.7906006898031419
0.3568512752759737	0.6869559530144204	0.49963678889622104	0.4999895521877769	0.5988967232291021	0.5988967696719134	0.5316442779198643
0.09822231725103636	0.4779754316961946	0.49858928562279226	0.49996898573575593	0.6987087206696668	0.6987086244108347	0.1536761659852247
0.8573796702054018	0.4720355177803581	0.4998600030969832	0.4999043863933333	0.15708961680160372	0.15708961640495372	0.9750106472203572
0.1490726406302405	0.9600556461125501	0.49987724933613226	0.49989817886900073	0.6878090972347297	0.6878091225198179	0.23202867842187294
0.9601617420094026	0.9864266293587249	0.4997195649280175	0.5000772630740294	0.04422030590025728	0.044220311618046695	0.9980427334605078
0.1708853442095643	0.5445275066338344	0.4994478716574362	0.5018265508859209	0.6817872559209266	0.6817876031869562	0.2652151656398017
0.26314054625222355	0.9775320085160439	0.4999126835420991	0.5015606956499155	0.6475576648569358	0.647560038548232	0.4016714502632291
0.6886826724337567	0.858446884728563	0.49991769972339	0.5002682023008701	0.33216875779234545	0.3321687872325106	0.8827955428901977
0.5038510014015382	0.9817111345554532	0.49942201385183266	0.5001440785743081	0.4969663439335287	0.49696661079120275	0.7113714574042304
0.41314870809453264	0.9471516179474082	0.5029158648862603	0.4915170576351862	0.5633691558869311	0.5634328326964609	0.6044167178921463
0.27913339874548565	0.8679047904905454	0.4996192517802566	0.5000349847999678	0.6402186258932148	0.6402187340716256	0.42454726001876036
0.7469187222663558	0.8545342692351788	0.4998643984950402	0.5000186289063147	0.2737567918733316	0.2737567975857781	0.9220165248781661
0.22407422820814482	0.7033010016106298	0.4996357259122265	0.4999873076779853	0.6637567172781841	0.6637567736006632	0.34475242055822697
0.7155097933376607	0.858446884728563	0.49991769972339	0.5002160891206291	0.30557660866712044	0.30557662706583366	0.9018015126191904
0.9234770339682146	0.9351870706983565	0.4988914624078404	0.5015364218978127	0.08479121228273498	0.08479162838861702	0.9927879980053133
0.0593413265834504	0.8348646815338296	0.5002202959399608	0.5002154943395023	0.7040371209994625	0.7040371913378741	0.09307822196463601
0.7827301724051515	0.2018248408564347	0.5000182855797243	0.5000039751722031	0.23666850425649805	0.23666850417886734	0.942324805427013
0.7242084782231399	0.3960997834197874	0.49994430978443855	0.5001611640964635	0.2968353232767281	0.2968353204596066	0.9076219706096675
0.1228423101347442	0.9605736329813485	0.499903094695826	0.500033704972603	0.6939834921406834	0.69398350271102	0.19176504283756185
0.6349870262434048	0.999935610731869	0.5002937343470669	0.5000310105506127	0.3835762020101779	0.38357625456817673	0.8400825725284068
0.15922758540603593	0.8800261310777017	0.4994956922186363	0.5001062086561678	0.6851046507820095	0.6851048680316629	0.24751458237744878
0.3157075569034586	0.9928559722944517	0.4997988282888119	0.4998560436536999	0.6219251616665146	0.621925220593364	0.4758342523011062
0.7354911510654096	0.9858035374575671	0.4989062595480406	0.5015364218978127	0.28541530661165004	0.2854168559785127	0.914922092207101
0.040554279088888874	0.9502140658126571	0.4999248640231306	0.5008632592541553	0.7056726982089653	0.7056734476409976	0.06365948492895886
0.886615642579637	0.39550510396539695	0.4999984421692534	0.4991387227808526	0.1252737063247183	0.12527367581825627	0.9841821418075777
0.19367489542952693	0.8293685453946886	0.4998721046182245	0.500033704972603	0.6746362656341489	0.6746362778457403	0.29955272773280395
0.6982044754442361	0.3981231268002522	0.4999984421692534	0.4991463162690984	0.3227957124857033	0.3227956371937914	0.8897231941265278
1.748208555213404e-05	0.5075735620887568	0.49964233164733457	0.5000311837484688	0.7071068709810324	0.7071068731496591	2.746079930622616e-05
0.5300895989488291	0.9973549885132041	0.5000432498137551	0.499557512011307	0.4758181203374815	0.4758182672942688	0.7397259547967463
0.4828267923469766	0.9973549885132041	0.5001455128736614	0.5001352061157996	0.5133042645584625	0.5133042962023516	0.6877772243944157
0.23494583885244585	0.8095253479444321	0.49996548836673305	0.5000323793807878	0.6594970816609534	0.6594970830971226	0.36073148066952326
0.9386784746397694	0.4547766384330586	0.49971194241142436	0.4999055440067171	0.06800582005062537	0.06800581916271309	0.995364556731591
0.6195314055766566	0.27942447056574005	0.500015262666932	0.5001085692121214	0.3978833436679982	0.3978833403538229	0.826666629507266
0.6412838886534747	0.452832771528157	0.49969995649462406	0.49999023435234546	0.37768198027339156	0.377681975229744	0.8454069006143033
0.3801135813391503	0.7948064997037911	0.5003250765054812	0.4913734720158113	0.5847867600879196	0.5848271204848404	0.5622728299006664
0.18420461644615466	0.9111244848918847	0.49863628629539064	0.4998697534253124	0.6777128955983214	0.6777145383000921	0.28532786242922487
0.46800069306298453	0.8811953263730757	0.5001282457125579	0.4999399401711125	0.5244901253193205	0.5244901379155025	0.6706863974915497
0.48908857220286284	0.7006903356850711	0.49949391613652283	0.4999929683725307	0.508496045030156	0.5084961271584207	0.69488414372058
0.27155080682145755	0.7899784937961339	0.4999203475354981	0.50002662673954	0.6437486893817987	0.6437486935183324	0.4137333182373079
0.9005078193208003	0.39550510396539695	0.4999984421692534	0.4991387227808526	0.11005882983697048	0.11005880303561197	0.9878135438692797
0.7996591372918903	0.9922254056503224	0.4995930906046457	0.5000392241835002	0.2188680622962792	0.21886811885617102	0.9508910831860009
0.13663597377381184	0.8293685453946886	0.499839510302294	0.5000338178889705	0.6908828218466987	0.6908828410775378	0.21298328615869933
0.6710233099378906	0.9936608413523222	0.5000369660866139	0.5001426443929105	0.34935443714703684	0.3493544489117932	0.8694268167586295
0.38658248069139695	0.9894030630755776	0.5045475686663616	0.499952581388635	0.5806963121136622	0.5807147779632937	0.5706167763385558
0.7711686690302183	0.41200066899172205	0.4998462813999263	0.5000667775915653	0.24872977941547275	0.24872977748400285	0.9360913688321237
0.3398848532200791	0.5922659511132947	0.49993676919537344	0.4995775911130673	0.6087017134589902	0.6087017456463876	0.508885816007843
0.7075332426977171	0.951047355349696	0.49955069165630656	0.49952772950432434	0.3135421541414904	0.3135423429286366	0.896316554907993
0.20476117109120834	0.13509025500154248	0.49956744090105615	0.49989983445317177	0.6708457436563807	0.6708455920443218	0.3161211383850837
0.2561782946251172	0.9908212195873861	0.5001455128736614	0.5001352061157996	0.6506246540026714	0.6506246935850922	0.3916313912476766
0.8082564559575216	0.6560628992363793	0.499872418220503	0.5000600377489497	0.20976810866811402	0.20976811071286894	0.9549841465056054
0.8711245252626906	0.9988469087522855	0.4998839534988947	0.5004143184876029	0.1421689721932203	0.14216901344007038	0.9795796676208801
0.6279449019703922	0.9391849444508836	0.5001609193406308	0.4996787776456525	0.3901235944600181	0.39012366393917713	0.8340307944182602
0.4290185527559971	0.5360621422966084	0.5001439853916743	0.5002252335413518	0.5525286001146427	0.5525286045879726	0.6240388049563175
0.602710556455081	0.8625285767775557	0.499605021331518	0.4999485436191992	0.4131875218536863	0.41318759651498393	0.8115124146816369
0.817288695988013	0.5849598964013532	0.4998462813999263	0.5000670714964415	0.20016663593696365	0.20016663743973973	0.9590968102176834
0.30897276848622895	0.9660396058599278	0.4988825060227802	0.5001275097972778	0.6254499609056168	0.6254511193450708	0.4665037768527022
0.2961320556044175	0.8679047904905454	0.4913025838035734	0.5000349847999678	0.6319957296590248	0.6320509848552107	0.44860255071001737
0.5888086669584043	0.9808753281129845	0.5002234542519748	0.5002504305009146	0.4256186539887579	0.4256187264196043	0.7985597575587199
0.5489642747195582	0.8579192264976947	0.4998466610567876	0.500223047369026	0.46010329781625253	0.46010333571934947	0.7593484195838315
0.5242044064250658	0.9966606509578397	0.5053646942413235	0.5004005237093845	0.48063620093070075	0.48065790430815947	0.7334948554322828
0.9999999621122099	0.754480399668713	0.49974646759688696	0.5000437063860308	4.208275575481449e-08	4.208275798167857e-08	1.000000066188926
0.4033842915711	0.9021500682690246	0.4968213871770931	0.49998706081131034	0.569845964057489	0.5698532381084385	0.5920836696452664
0.5108434865158212	0.49695592642201053	0.5001660279202117	0.5001131937933239	0.4914114490938137	0.4914114489040574	0.7190477427415686
0.6477806228002869	0.7976001048432275	0.4985248570568871	0.4999933601002718	0.3715623097848823	0.3715630657314757	0.850815309169897
0.540047054059718	0.24930004449411478	0.5099520292046831	0.4998548884120382	0.4676434601131021	0.46760697844882615	0.7502342604936121
0.21501032905404344	0.7788042989839226	0.5000924947714214	0.499623366693513	0.6671601042902312	0.6671601921823845	0.3313532465911489
0.8323658291191024	0.2502860677117436	0.49999773810528947	0.5000551779812856	0.18405050089157127	0.18405050045122895	0.9655313731332946
0.5652647625566873	0.5003636515186887	0.49991539622488823	0.5001115970075803	0.4462057574631117	0.4462057574731089	0.7757582633965314
0.5564370703133955	0.16026491226156397	0.49958374644102466	0.5000553968745366	0.45376911797230324	0.45376903257076706	0.7669338989288043
0.45257340157670717	0.9971909507120615	0.49981503547729017	0.5000592745739596	0.5358274941199068	0.5358275256940341	0.6525165397938135
0.4369912649303045	0.8126016986983383	0.5002472913468083	0.49963285521544415	0.5469592853966526	0.5469593906504246	0.6337754783788531
0.4199700790178745	0.9905935664459626	0.49863794308165604	0.4991291169502401	0.5587446710578039	0.5587469218220843	0.6128715176922106
0.5173126437369515	0.9809367153863315	0.49942201385183266	0.5001427717283216	0.48621952378903	0.4862197841808224	0.7260727271156499
0.7527693392055557	0.7033010016106298	0.4998783790439223	0.49998652165957963	0.2677536827180924	0.2677536852787	0.9255354987018161
0.3022087901682529	0.6529350841170235	0.495743324386567	0.5000327174264463	0.6289278267928773	0.6289333022274908	0.4570874435800834
0.11206983144554905	0.9821084680114549	0.49956674134446305	0.5008928124205734	0.6961787043198056	0.6961797427450687	0.17513122822083663
0.33090281475063565	0.826810278930733	0.499839510302294	0.500033955609411	0.6137177911888777	0.6137178081450101	0.4966900226134841
0.7639324326748007	0.9893963397785089	0.5000182855797243	0.5000039751722031	0.25623731750422013	0.2562373176421712	0.9320326576178086
0.4952435286944602	0.16780969537970408	0.5009791031887045	0.500044919646014	0.5037224699131555	0.5037219649059236	0.7018046570795081
0.6124646543622652	0.9422155028382647	0.5063813013122386	0.4996787776456525	0.4043523923224903	0.40437532506624824	0.8204031870658088
0.5945291737994803	0.8979826170407461	0.4999036839028407	0.49989983445317177	0.42052757394225515	0.4205275840951312	0.8039360355085526
0.4600929700310306	0.9116609482492837	0.5045594318311637	0.5003352932138607	0.5303442456267485	0.5303585809648507	0.6614352264921448
0.6575616676024597	0.9944352345322507	0.5000369660866139	0.500143951238897	0.3622751459906146	0.36227515842038416	0.8587860457447283
0.6803189972982819	0.9815345526398404	0.5002937343470669	0.5000261920921798	0.34034076399850227	0.3403408087739819	0.8765480432787354
0.32445670224832446	0.7408731678859076	0.49976181174707257	0.5000317225716836	0.6172425001176307	0.6172425270869892	0.48787649490802304
