## Supplementary material for "MooViE – Engine for single-view visual analysis of multivariate data": S3_2_table_DTLZ7_MOEAD.csv

i#x1(0, 1)	i#x2(0, 1)	i#x3(0, 1)	i#x4(0, 1)	o#f1(0.0, 1.0)	o#f2(0.0, 1.0)	o#f3(2.6, 6.2)
0.0019378306522865618	0.000958278911242026	1.3688434020618072e-05	1.8075652547001607e-07	0.0019378306522865618	0.000958278911242026	5.997247080025142
0.00025650342052482844	0.16234399546520895	2.0517680753602066e-09	9.08160034253653e-09	0.00025650342052482844	0.16234399546520895	5.675189743681578
0.00014742594602648595	0.34132442886887926	1.0526928891433993e-08	8.78709682993412e-09	0.00014742594602648595	0.34132442886887926	5.684210516416554
0.00045002155098755603	0.6710340606427694	1.576041466665172e-08	2.237762769522839e-07	0.00045002155098755603	0.6710340606427694	5.300904126720094
0.0023109871402264837	0.7342853388986053	9.018544727977672e-09	1.9094166302287824e-07	0.0023109871402264837	0.7342853388986053	4.826441321574919
0.003299393618278898	0.7934491030420592	3.735334998585691e-09	2.167662764134951e-08	0.003299393618278898	0.7934491030420592	4.465100686829646
0.026499079443834755	0.8709118335975271	4.2844814430612675e-09	3.0390255006323562e-09	0.026499079443834755	0.8709118335975271	4.279180985304053
0.1406171995638975	0.8662531266882206	1.9337672359267167e-09	9.750723361781018e-10	0.1406171995638975	0.8662531266882206	4.031836410299403
0.1988500326330739	0.8674252093834313	2.4043596103476262e-09	2.3889494791790173e-10	0.1988500326330739	0.8674252093834313	3.9209192863246614
0.22067271293108634	0.8677669091520482	5.09214324798346e-10	7.75506179921778e-11	0.22067271293108634	0.8677669091520482	3.896390906843167
0.23122341692931078	0.8649598499497873	5.635356833859206e-09	7.465578813060309e-09	0.23122341692931078	0.8649598499497873	3.8872690024302954
0.23679925943451505	0.8648609826719401	6.018700810196518e-10	1.033973452642738e-10	0.23679925943451505	0.8648609826719401	3.884452594490198
0.7379977488392705	0.8453877720452577	1.614766916999534e-08	8.970308850718612e-08	0.7379977488392705	0.8453877720452577	3.117074388194698
0.7491355267413679	0.8460897317723494	5.807629437716616e-09	1.2824958377636782e-08	0.7491355267413679	0.8460897317723494	3.039407325804797
0.7589009081912412	0.847226880854276	5.061799555467109e-10	1.0212758254385347e-09	0.7589009081912412	0.847226880854276	2.9741973657486462
0.7677578854543755	0.8464355273838031	3.031973925646153e-10	1.8493048951906097e-10	0.7677578854543755	0.8464355273838031	2.92007895317755
0.7751731831364398	0.8465235465406006	3.200801480231327e-10	1.2633800973550433e-09	0.7751731831364398	0.8465235465406006	2.87670848835912
0.7813230686997468	0.8471292446879132	2.6245514797206154e-08	1.8652164798694493e-10	0.7813230686997468	0.8471292446879132	2.8422506290912737
0.7878828407623047	0.8470363813092762	5.707701830036061e-09	1.1416062330187993e-09	0.7878828407623047	0.8470363813092762	2.8084027013489616
0.7935564255740752	0.8470363813092762	7.695030651587181e-08	1.1416062330187993e-09	0.7935564255740752	0.8470363813092762	2.7809833210004586
0.1623845218427064	0.0021765147752906	1.1519115585968503e-06	9.08160034253653e-09	0.1623845218427064	0.0021765147752906	5.673157698015731
0.1560465524780674	0.1550209623565902	4.55492815517476e-06	5.693194025160716e-09	0.1560465524780674	0.1550209623565902	5.379640379492513
0.16455445443108413	0.3138255740891089	4.557335949294375e-06	7.214696163623036e-10	0.16455445443108413	0.3138255740891089	5.299785364837719
0.15973856372978268	0.6611274621924035	0.0009131202801581799	1.1607849083682019e-05	0.15973856372978268	0.6611274621924035	5.066718639348958
0.14789290609397543	0.7455591290295603	0.017307814183096095	0.00022611163915324723	0.14789290609397543	0.7455591290295603	4.693002541901382
0.12119493364763562	0.7826161419994074	8.040819204227986e-11	1.3741232895918592e-08	0.12119493364763562	0.7826161419994074	4.291055907472831
0.12212206125066422	0.8593848156344166	2.337031770461047e-10	2.666936318229253e-10	0.12212206125066422	0.8593848156344166	4.073365206150664
0.19413229591768327	0.8708467816611031	7.741255175531958e-11	1.0790698231779551e-08	0.19413229591768327	0.8708467816611031	3.9303739694691275
0.22853761520529803	0.8696554990150477	1.8364698833729818e-09	2.708908370339364e-10	0.22853761520529803	0.8696554990150477	3.8918411274456366
0.24219988265025025	0.8656266251574812	6.457787022915289e-11	1.3360151397335018e-09	0.24219988265025025	0.8656266251574812	3.882953817854276
0.7287965993257953	0.853218375924506	5.545839440262087e-10	1.5868501270225792e-11	0.7287965993257953	0.853218375924506	3.176925046414825
0.7418772339417218	0.8529409905207348	3.397033535799876e-11	1.4329701665712863e-09	0.7418772339417218	0.8529409905207348	3.0838341593458223
0.7535993402051733	0.8529412333735813	1.46150197869788e-08	2.446779195211767e-08	0.7535993402051733	0.8529412333735813	3.0043998757229016
0.7640422497209587	0.8518857806536534	2.0301964653995482e-09	9.125223941668369e-10	0.7640422497209587	0.8518857806536534	2.938348516688918
0.7731280559242213	0.8513928064935117	8.538566865069471e-11	1.2745982828704304e-09	0.7731280559242213	0.8513928064935117	2.884418226226839
0.7811098010939728	0.8510955076481672	1.8915039789040906e-10	1.9655655091402292e-10	0.7811098010939728	0.8510955076481672	2.8402068280369104
0.7879355949667586	0.8508576843963591	2.8574606157083066e-12	1.0240116479153673e-09	0.7879355949667586	0.8508576843963591	2.8050213344567845
0.7936558337828876	0.8502087784772774	6.089415494582935e-08	1.9141122144267322e-10	0.7936558337828876	0.8502087784772774	2.777851093259134
0.33483239288475436	0.001494691963943372	1.6882671057310298e-07	2.2633985439180795e-07	0.33483239288475436	0.001494691963943372	5.6683876509265545
0.3148821281149833	0.1660811622702472	5.512609248483879e-09	2.1470622860531716e-07	0.3148821281149833	0.1660811622702472	5.298479082633326
0.338893993992645	0.676833584692383	0.0013229011097579567	0.0014576463728137997	0.338893993992645	0.676833584692383	4.974806803473456
0.2888974698961294	0.7254190651170146	0.00035754124233308704	5.950292635442817e-06	0.2888974698961294	0.7254190651170146	4.491636391103493
0.24868096668481543	0.7738634479162404	1.9351123773986637e-05	4.0966918535300665e-10	0.24868096668481543	0.7738634479162404	4.14424238647219
0.2366328195138298	0.8295747133899729	1.8198058574236657e-09	2.847746130758824e-10	0.2366328195138298	0.8295747133899729	3.917715367299888
0.24868096668481543	0.8660858809888097	2.7974942840985874e-12	5.4431180189107e-11	0.24868096668481543	0.8660858809888097	3.882067528577349
0.719015010640969	0.8621220067929523	2.4454044976098244e-09	9.046012134464064e-10	0.719015010640969	0.8621220067929523	3.247756699162277
0.7349163710139608	0.8606224805968999	2.0209104771953873e-11	8.900160047985828e-09	0.7349163710139608	0.8606224805968999	3.1313515128650145
0.7490391724817466	0.8585670859238395	4.891022202502348e-12	2.6255254977808865e-09	0.7490391724817466	0.8585670859238395	3.033159820971471
0.7611867239170008	0.8560614614212956	1.291499453838062e-10	8.816413949521937e-09	0.7611867239170008	0.8560614614212956	2.9543612168839077
0.7712382290633931	0.8564166181327277	4.30904514509544e-10	1.729519413126326e-10	0.7712382290633931	0.8564166181327277	2.893224307278712
0.7803116643196869	0.8558105696336917	2.4875104788228975e-11	1.270181032511766e-09	0.7803116643196869	0.8558105696336917	2.842305217255791
0.7883436843665287	0.8547752230472804	7.900859263998144e-09	1.1142935317513859e-09	0.7883436843665287	0.8547752230472804	2.8009698232318727
0.7957418266900285	0.854775363627755	3.6731223100932067e-10	1.1142110500823815e-09	0.7957418266900285	0.854775363627755	2.765781910947239
0.574823221144055	0.0006992763646051642	5.758171444003239e-07	9.435337424356893e-08	0.574823221144055	0.0006992763646051642	5.86220232615967
0.53826952774348	0.7156698764432595	3.330085743143702e-06	1.3553439060273894e-05	0.53826952774348	0.7156698764432595	4.931021365161538
0.37579807689226663	0.8253459848537565	2.425497232748847e-10	1.364385512638559e-09	0.37579807689226663	0.8253459848537565	4.122266537650167
0.3015499027647198	0.8642836284790473	4.75229155543016e-10	2.86069711833246e-10	0.3015499027647198	0.8642836284790473	3.9174082862461432
0.6880627126711325	0.8707782137997566	2.1816332644072205e-09	2.79605622751956e-10	0.6880627126711325	0.8707782137997566	3.4862346159144386
0.7098025658834006	0.8727450549737867	9.111706061480998e-12	2.6302091139580192e-09	0.7098025658834006	0.8727450549737867	3.323541818059713
0.7281908129528244	0.8661125064480435	5.545839440262087e-10	1.556795525242897e-11	0.7281908129528244	0.8661125064480435	3.1816126383090264
0.7439750199327236	0.8653928075438987	6.361319850254343e-10	7.688746489833573e-10	0.7439750199327236	0.8653928075438987	3.0690779778020243
0.7576785787286164	0.8643741661408005	6.473667621638739e-11	1.3585924150025031e-09	0.7576785787286164	0.8643741661408005	2.97720391564188
0.769729982233029	0.8624728759688817	9.726367863289321e-09	1.1131672366405307e-09	0.769729982233029	0.8624728759688817	2.902120315413762
0.7803524573537883	0.8608448147651597	2.4583576432942083e-09	7.272592963679285e-10	0.7803524573537883	0.8608448147651597	2.8416608659724485
0.7892383745287216	0.8590271029211944	4.896668956312154e-10	1.0307614767341466e-09	0.7892383745287216	0.8590271029211944	2.7957129260309426
0.7976145251660504	0.8580466944916266	1.5773369111581748e-09	2.9432580102931963e-10	0.7976145251660504	0.8580466944916266	2.756618098699787
0.671964266339192	0.0018699875159060297	6.200202506825999e-07	2.0784087031105693e-07	0.671964266339192	0.0018699875159060297	5.292607601931536
0.656531469571224	0.16579399803245246	1.1818247695301696e-05	4.602798931916885e-09	0.656531469571224	0.16579399803245246	5.074663610761695
0.6723454963417641	0.33151386251848836	1.1131780019591309e-08	2.5070443739434793e-07	0.6723454963417641	0.33151386251848836	4.954491716885073
0.7265783931980899	0.4896470886009708	5.624688044549677e-09	7.265043574858447e-09	0.7265783931980899	0.4896470886009708	4.8822830912389765
0.6723428117872661	0.6692576706137607	0.00012212140103781645	3.1930556090594255e-05	0.6723428117872661	0.6692576706137607	4.608187042385206
0.6111395685839074	0.7683816817823969	3.726787865471841e-05	1.4727224492299665e-05	0.6111395685839074	0.7683816817823969	4.297755988049594
0.6419906077877702	0.890957085588387	1.374422715235402e-10	1.8339136935523942e-10	0.6419906077877702	0.890957085588387	3.8522534159911803
0.6773601061087192	0.8885845016270644	1.1046824490507266e-09	1.0218245076910067e-09	0.6773601061087192	0.8885845016270644	3.595096186482048
0.702317009824465	0.8837194687622326	1.9774664309632427e-10	3.8521104934818135e-09	0.702317009824465	0.8837194687622326	3.396467974148071
0.7236039635392013	0.8821052681144944	1.2778782571174872e-08	2.8113575276121362e-08	0.7236039635392013	0.8821052681144944	3.2338156015993866
0.739941627956703	0.8752020638230512	1.1072423089012797e-09	8.640773727290389e-09	0.739941627956703	0.8752020638230512	3.1055716488326746
0.7556806532365297	0.8726552967538552	9.23312261491402e-11	2.6545208266486267e-09	0.7556806532365297	0.8726552967538552	2.9960774751708215
0.7690319441924186	0.8693883702208696	4.0823434191837023e-10	6.320694276585657e-09	0.7690319441924186	0.8693883702208696	2.9098238223451696
0.7807662076356173	0.8662982699814031	1.3461707819641655e-09	6.170609904310418e-11	0.7807662076356173	0.8662982699814031	2.8412234297402392
0.7909018489546468	0.8636563421958227	2.5811067277868917e-08	1.0945484074892654e-09	0.7909018489546468	0.8636563421958227	2.7883184253398157
0.8008202136491909	0.8624613740338825	3.4731642700560227e-10	3.181884941737497e-10	0.8008202136491909	0.8624613740338825	2.7430372766806332
0.7330375468275362	0.003337826943891148	4.628460267941511e-06	4.577816415365788e-06	0.7330375468275362	0.003337826943891148	4.834430168947977
0.7266467532254353	0.14397344775834262	4.222584873191114e-06	3.414584640937233e-06	0.7266467532254353	0.14397344775834262	4.5995482353345505
0.7307383160267966	0.29391139423070267	0.0013939595509838082	0.002799638180131418	0.7307383160267966	0.29391139423070267	4.510326832124648
0.7617814387890587	0.619641203755572	1.1464328866856157e-08	2.6502451800623955e-09	0.7617814387890587	0.619641203755572	4.289270106648329
0.7105984788850649	0.7073435556795695	2.343281825149617e-07	1.4659001490631694e-08	0.7105984788850649	0.7073435556795695	4.03159381176608
0.6692910938456371	0.7883247310307289	3.898184577427746e-06	1.1002602769605131e-08	0.6692910938456371	0.7883247310307289	3.807428521242904
0.6703525722466667	0.890957085588387	4.2834661277332063e-07	2.225864151498584e-09	0.6703525722466667	0.890957085588387	3.6526515241682267
0.6975057212129276	0.8931013819211227	3.02090145452987e-10	1.198378384794867e-08	0.6975057212129276	0.8931013819211227	3.45438973191207
0.7826040665466862	0.8741151084504404	1.3062681172596658e-11	6.167780106864059e-11	0.7826040665466862	0.8741151084504404	2.8380952351542366
0.7935421207412117	0.8684606600145395	9.546515738519936e-10	2.8823947447220896e-09	0.7935421207412117	0.8684606600145395	2.778307319466823
0.8023700699691425	0.866170030142501	8.726372138880344e-09	1.2250349130600926e-09	0.8023700699691425	0.866170030142501	2.737992654398412
0.7890903758890075	0.009204473844713415	7.573179089561487e-09	1.61509942312428e-09	0.7890903758890075	0.009204473844713415	4.479429679539634
0.778923634773892	0.12922875261947606	0.0003480171259849622	4.242327396323587e-05	0.778923634773892	0.12922875261947606	4.2971169003787875
0.7716427133795654	0.25862668868850436	3.2145846812642373e-06	1.668342943135551e-08	0.7716427133795654	0.25862668868850436	4.157504990983114
0.8080197746841152	0.6569847913893745	2.0516807374315058e-10	1.6948060597540596e-07	0.8080197746841152	0.6569847913893745	3.8097308593478054
0.7491473632154166	0.7284465049827359	6.518105876048942e-10	9.503829519293763e-08	0.7491473632154166	0.7284465049827359	3.5963712162606014
0.6990666557531934	0.8299619118129238	1.1025218253522617e-10	9.885953692322672e-09	0.6990666557531934	0.8299619118129238	3.4312618201666094
0.7183276778364197	0.8961324848848486	1.8113666354608779e-10	9.171936982621603e-11	0.7183276778364197	0.8961324848848486	3.3057464698636183
