## Supplementary material for "MooViE – Engine for single-view visual analysis of multivariate data": S3_2_table_DTLZ7_SMSEMOA.csv

i#x1(0, 1)	i#x2(0, 1)	i#x3(0, 1)	i#x4(0, 1)	o#f1(0.0, 1.0)	o#f2(0.0, 1.0)	o#f3(2.6, 6.2)
0.6584515551957578	0.8591286497203814	9.612132595875722e-06	1.0353397831957443e-06	0.6584515551957578	0.8591286497203814	3.699629550832907
0.8604786300829363	0.7678831143090481	2.937277557545267e-06	3.358842700797883e-07	0.8604786300829363	0.7678831143090481	2.912846956367424
0.2498441070939319	0.8584414615491232	4.162680010237201e-07	1.2678381786570836e-07	0.2498441070939319	0.8584414615491232	3.880277924164085
0.8576152146904824	0.7594700223096502	3.4944203540527196e-06	2.0042135655719414e-08	0.8576152146904824	0.7594700223096502	2.9649507062573397
0.6805781205914077	0.8586067329704317	1.596539527823293e-06	3.6530805636459837e-07	0.6805781205914077	0.8586067329704317	3.5375007468302724
0.8579969723651903	0.6648577022329609	4.806115862583312e-06	5.049138511309117e-07	0.8579969723651903	0.6648577022329609	3.653630476265881
0.11046283098685247	0.8584416942467649	1.7127686646792397e-07	4.131224450504369e-08	0.11046283098685247	0.8584416942467649	4.101256185237033
0.6970807302729156	0.8584725493107982	3.295815568482475e-05	1.419215003182989e-06	0.6970807302729156	0.8584725493107982	3.413331447965131
0.859300450023745	0.6733353122337465	7.033779923927778e-07	5.287853463602117e-08	0.859300450023745	0.6733353122337465	3.591388051612045
0.864191920588437	0.1722356246906307	2.9602166660805187e-06	6.81077649286988e-07	0.864191920588437	0.1722356246906307	3.9637232696610476
0.22602469667352343	0.7329446781204597	1.0260212917182749e-08	1.4889438138545079e-06	0.22602469667352343	0.7329446781204597	4.420843467323333
0.06359973411851899	0.859699671433919	4.88048409990586e-06	3.1026291501331424e-06	0.06359973411851899	0.859699671433919	4.20763560195705
0.7131145928813423	0.857481461524623	1.4815988813781655e-06	1.3719775585812277e-07	0.7131145928813423	0.857481461524623	3.291757806118343
0.8591211162614638	0.7309057251039179	7.148199095312217e-07	1.213770438441046e-07	0.8591211162614638	0.7309057251039179	3.160137756174566
0.0001784801983942129	3.69721876345222e-07	0.0005409258751687472	6.701001731512087e-08	0.0001784801983942129	3.69721876345222e-07	6.007124253800585
0.12367550579237471	0.8596568298563388	4.126289327300581e-09	3.5218436215395434e-08	0.12367550579237471	0.8596568298563388	4.069670391174122
0.8642207963264832	0.15580258233063693	2.1557688080484257e-08	1.3803801459646803e-07	0.8642207963264832	0.15580258233063693	3.9971321099142907
0.859356594685253	0.6557631418738069	5.941738489802805e-07	1.2904926476805092e-07	0.859356594685253	0.6557631418738069	3.7185209044757266
0.09351437067225682	0.21374283111846915	4.6604783607489683e-07	6.078746675997953e-09	0.09351437067225682	0.21374283111846915	5.427545889408018
0.8579969723651903	0.8013849932589597	2.915749236097738e-06	1.5195823945394483e-06	0.8579969723651903	0.8013849932589597	2.7404267688574175
0.09673002944526757	0.85887567341277	1.3639852725206431e-06	2.3121772320199807e-06	0.09673002944526757	0.85887567341277	4.133867697230733
0.18453880540276513	0.8591286497203814	3.09785158867386e-07	1.0276449588571698e-06	0.18453880540276513	0.8591286497203814	3.9405594387969685
0.8589058093063482	0.20629907180547036	1.2584674966528995e-07	1.0757567383791365e-06	0.8589058093063482	0.20629907180547036	3.9086571671167314
1.3278405168330842e-06	0.8588407017958734	2.1102927863048648e-06	1.99153284643372e-07	1.3278405168330842e-06	0.8588407017958734	4.307046548659226
0.13835657713338928	0.8597143989202743	5.689244170134404e-07	1.2226245245193125e-06	0.13835657713338928	0.8597143989202743	4.035214982191529
0.7818238232554656	4.445009609364142e-07	1.7686033404695808e-07	5.987630585603714e-08	0.7818238232554656	4.445009609364142e-07	4.526688794734451
0.859300450023745	0.22656133020336494	1.4824498862180283e-07	4.4544480156885364e-08	0.859300450023745	0.22656133020336494	3.889033550389527
0.8605396620239725	0.11706498719961711	2.7128746942561756e-08	1.1871512944571457e-05	0.8605396620239725	0.11706498719961711	4.085646568773193
0.8591757761030562	1.2255841031275083e-08	1.3739323471058173e-07	5.333812746738231e-09	0.8591757761030562	1.2255841031275083e-08	4.307008271642902
0.20450694863023128	0.07359952323596597	6.737945706009656e-08	8.549609348733929e-07	0.20450694863023128	0.07359952323596597	5.48321110126544
0.8576596350734425	0.08809827824771316	1.7941805506303062e-08	4.446380661713935e-07	0.8576596350734425	0.08809827824771316	4.154002736906877
0.7428209375348288	0.858455943520238	3.2523571374924804e-05	1.5372320392619485e-07	0.7428209375348288	0.858455943520238	3.076119910904686
0.8591105405275351	0.10078200217931954	9.302221212946705e-08	2.007697526869414e-07	0.8591105405275351	0.10078200217931954	4.124260911672043
0.249863446239502	0.25223993987227034	4.3375428240492537e-07	1.066664979467289e-06	0.249863446239502	0.25223993987227034	5.14645374396145
0.8591188930696814	0.6809158186672233	2.09108256500031e-07	1.1988923123016925e-07	0.8591188930696814	0.6809158186672233	3.534927079212603
0.18936311534240235	0.1880404838426579	1.8024360921523467e-07	7.832868681932717e-07	0.18936311534240235	0.1880404838426579	5.253324071860738
0.8581093935457674	0.7501141466922441	2.0333830850590215e-08	1.1138447633849249e-07	0.8581093935457674	0.7501141466922441	3.02597642606089
0.006427695893404806	0.24187024772792787	7.604430397723785e-06	1.0992093709211649e-07	0.006427695893404806	0.24187024772792787	5.567799204573399
0.8604936279474634	0.7229197197616382	7.157554507706252e-07	1.6830043866790395e-07	0.8604936279474634	0.7229197197616382	3.2185759130957634
0.7818238232554656	0.8565996748064677	3.2473613864037224e-05	1.4930304809391528e-06	0.7818238232554656	0.8565996748064677	2.834457122699187
0.1677319975537137	0.8584414615491232	4.3458297943110845e-07	1.2570245184964214e-07	0.1677319975537137	0.8584414615491232	3.9715925632645788
0.8235894325375059	0.8591775410260067	1.2549009205032557e-05	2.4432447943710955e-08	0.8235894325375059	0.8591775410260067	2.6634676339843892
0.7330686511505582	0.8586069483209784	1.3639852725206431e-06	2.762898098085684e-06	0.7330686511505582	0.8586069483209784	3.1446100396955647
0.6889207236003283	0.8588407017958734	9.007484564170495e-07	6.749497932215202e-07	0.6889207236003283	0.8588407017958734	3.474680397797762
0.8128174609298873	0.2361278050447011	1.4477233011395447e-06	5.406776043982713e-08	0.8128174609298873	0.2361278050447011	3.9660945620599692
0.8604936279474634	0.6964250080092333	4.5971775084008053e-07	1.605568548331113e-07	0.8604936279474634	0.6964250080092333	3.417861998542322
0.21212753971051457	0.6973839285938722	1.270476904218778e-06	6.768346920620351e-07	0.21212753971051457	0.6973839285938722	4.698475494899915
0.7238124105457222	0.8589372121134743	7.936302562502101e-08	3.5915649961293496e-08	0.7238124105457222	0.8589372121134743	3.2119421938473947
0.1508862976895769	0.8582570779807686	1.2489679947186727e-06	1.0142130285544843e-06	0.1508862976895769	0.8582570779807686	4.006979430409962
0.7921133222883938	0.8592267725472519	1.2693344575609063e-06	6.337606806893347e-07	0.7921133222883938	0.8592267725472519	2.7818310690455603
0.8590416281464431	0.7805146616474316	4.0719565836722803e-07	7.087133613828795e-08	0.8590416281464431	0.7805146616474316	2.840715180360193
0.7023663745751021	0.8584725493107982	8.203360378983092e-07	1.2817869439739768e-07	0.7023663745751021	0.8584725493107982	3.3727988438202576
0.859300450023745	0.13205793792274784	1.4956142090456855e-07	5.109874447906754e-08	0.859300450023745	0.13205793792274784	4.049854558902561
0.8604936279474634	0.14548793962396794	7.157554507706252e-07	1.5290045227069076e-07	0.8604936279474634	0.14548793962396794	4.018975839462404
0.7786751804113959	0.21016058812019067	1.0413433623434025e-06	5.290951198383989e-09	0.7786751804113959	0.21016058812019067	4.140807778570713
0.8581807650653284	0.18948270857407465	2.7346635733922336e-06	3.279564257182113e-07	0.8581807650653284	0.18948270857407465	3.9325028286783135
0.04489475481335233	0.860452898346022	6.978897323653588e-07	3.593462357004175e-06	0.04489475481335233	0.860452898346022	4.2437768323219665
0.6735410372049139	0.2213850589150994	5.848602120365522e-06	3.093918674143334e-08	0.6735410372049139	0.2213850589150994	4.868952989771758
0.666081113802608	0.8535580976953139	9.065919275302136e-06	4.035575171519074e-07	0.666081113802608	0.8535580976953139	3.646065968625533
0.8576596350734425	0.7066473464776952	1.7991757571489058e-08	4.5753625520414095e-07	0.8576596350734425	0.7066473464776952	3.3404679618224424
0.6412600755471907	0.8586075419832527	1.3631946401986394e-06	2.949289907138901e-08	0.6412600755471907	0.8586075419832527	3.8178753459304566
0.7531924950554821	0.8574796626001077	9.731872277226536e-08	3.3274965852583354e-07	0.7531924950554821	0.8574796626001077	3.0055938544822642
0.2312095953301274	0.6640365111455594	1.3639852725206431e-06	2.762898098085684e-06	0.2312095953301274	0.6640365111455594	4.931533461772422
0.8605445740638265	0.6439535500733878	4.0650182779060256e-08	3.784720683392587e-08	0.8605445740638265	0.6439535500733878	3.799901542610557
0.7629139719238732	0.8592531918924315	1.4542177398897467e-08	5.004276938779486e-08	0.7629139719238732	0.8592531918924315	2.9431246457292994
0.6731762392052378	0.8586069483209784	1.3639852725206431e-06	1.2644815328147405e-06	0.6731762392052378	0.8586069483209784	3.5926140661867425
0.8589847598356153	0.8594633036700403	2.7960775848199523e-08	8.476972678888643e-09	0.8589847598356153	0.8594633036700403	2.6140161820626275
0.860574520242069	0.6895282133562279	6.936112949772686e-07	2.3373859323334615e-07	0.860574520242069	0.6895282133562279	3.4701205443747334
0.2498441070939319	0.12440744430238232	4.162680010237201e-07	1.2678381786570836e-07	0.2498441070939319	0.12440744430238232	5.334160119879243
0.20326003044801477	0.8578348472684297	6.49367071487003e-08	1.4906992343712923e-07	0.20326003044801477	0.8578348472684297	3.9125526087653824
0.18453880540276513	0.8179045821871913	3.1073427488653673e-07	7.875876720613036e-07	0.18453880540276513	0.8179045821871913	4.006371760712796
0.2250583639223046	0.8573760613154048	2.5998855689758925e-06	3.902224040769868e-08	0.2250583639223046	0.8573760613154048	3.8903136016577067
0.8593113637771874	0.8339675883731119	6.429108565453886e-07	1.30416512430851e-06	0.8593113637771874	0.8339675883731119	2.6391106892021408
0.7818306447352755	0.7807020708361772	5.069821823281045e-07	6.4509971288407605e-09	0.7818306447352755	0.7807020708361772	3.0593465089338046
0.7252504616161279	0.20629907180547036	1.2584674966528995e-07	1.0615464896236614e-06	0.7252504616161279	0.20629907180547036	4.495991538363483
0.8591181154639834	0.7903114680559346	2.7073725101020938e-08	3.92606242502076e-08	0.8591181154639834	0.7903114680559346	2.790466684091349
0.08054006066101152	0.8578449763313934	4.196817902705096e-07	9.679416256961864e-08	0.08054006066101152	0.8578449763313934	4.171134808080879
0.8593000161417539	0.7415094660613002	6.955948509346796e-07	1.462018041776488e-08	0.8593000161417539	0.7415094660613002	3.084768926501286
0.8127551126302677	0.8597037115537269	1.2693344575609063e-06	6.337606806893347e-07	0.8127551126302677	0.8597037115537269	2.696761364460536
0.02454667812843521	0.8584379437104126	1.700163389167006e-07	1.9686483785470103e-08	0.02454667812843521	0.8584379437104126	4.276868409229651
0.8585570954958291	0.07359952323596597	6.737945706009656e-08	8.497664878009321e-07	0.8585570954958291	0.07359952323596597	4.18638897935833
3.9141576500316206e-07	0.7712940067959708	4.16026555557274e-07	1.875125562063848e-07	3.9141576500316206e-07	0.7712940067959708	4.585551798693092
0.8026018306590217	0.8584369481532251	1.6796020882042234e-07	4.131224450504369e-08	0.8026018306590217	0.8584369481532251	2.7352704619364325
0.0005254462110289293	0.717869128225204	4.3690753779291365e-07	2.3358572927276206e-07	0.0005254462110289293	0.717869128225204	4.948478355100251
0.7445579494328751	0.7293048182831221	6.953608433926028e-07	2.1524871461060336e-07	0.7445579494328751	0.7293048182831221	3.621382125830142
0.8381105332293616	0.8565996748064677	3.2473613864037224e-05	1.4142750014308266e-06	0.8381105332293616	0.8565996748064677	2.632398300391195
0.8591153997957297	0.053406638935427464	2.4241492004216077e-08	3.752638753180386e-07	0.8591153997957297	0.053406638935427464	4.227845150758367
0.8576152146904824	0.029610217702246533	3.4944203540527196e-06	2.0042135655719414e-08	0.8576152146904824	0.029610217702246533	4.269410392339815
1.2041627226792657e-07	0.06904883254892846	1.9541576969546642e-08	1.928496314330597e-07	1.2041627226792657e-07	0.06904883254892846	5.889124190708961
0.2373607964692612	4.445009609364142e-07	1.7686033404695808e-07	5.273246352332174e-08	0.2373607964692612	4.445009609364142e-07	5.576045775737872
0.8604936279474634	0.7145298323300803	6.49457485628088e-07	1.605568548331113e-07	0.8604936279474634	0.7145298323300803	3.2810292232009632
0.7717207244227295	0.8584725493107982	1.3527481131946297e-05	1.3853553919489149e-06	0.7717207244227295	0.8584725493107982	2.8902931903838462
0.7522806593699388	0.23065618849057618	1.4477233011395447e-06	3.264972793200903e-07	0.7522806593699388	0.23065618849057618	4.283868344108723
0.7124588381882371	3.113112701826071e-08	3.061528107616184e-08	1.471643315721984e-06	0.7124588381882371	3.113112701826071e-08	4.98953460687
0.8594911849637829	0.252295588060076	3.076475312294849e-07	1.6681594490728186e-07	0.8594911849637829	0.252295588060076	3.8802167882905674
0.8585570954958291	0.8118384358712271	6.737945706009656e-08	8.497664878009321e-07	0.8585570954958291	0.8118384358712271	2.699970100901181
0.6491952475093224	0.8588407017958734	1.3078382837093669e-06	5.178042390657844e-09	0.6491952475093224	0.8588407017958734	3.7642559944984297
0.12936959271867027	4.4466622911593377e-07	3.061528107616184e-08	3.0787680857512056e-08	0.12936959271867027	4.4466622911593377e-07	5.749171945030897
0.22602469667352343	0.7696316155929418	1.0260212917182749e-08	1.5193380182761838e-06	0.22602469667352343	0.7696316155929418	4.1777545309407795
0.8624904851478498	0.8235994330117683	3.2523571374924804e-05	1.5372320392619485e-07	0.8624904851478498	0.8235994330117683	2.66408567618805
